# SnapHiC: a computational pipeline to map chromatin contacts from single cell Hi-C data

**DOI:** 10.1101/2020.12.13.422543

**Authors:** Miao Yu, Armen Abnousi, Yanxiao Zhang, Guoqiang Li, Lindsay Lee, Ziyin Chen, Rongxin Fang, Jia Wen, Quan Sun, Yun Li, Bing Ren, Ming Hu

**Author notes:** Contributed equally (Miao Yu, Armen Abnousi).

## Abstract

Single cell Hi-C (scHi-C) analysis has been increasingly used to map the chromatin architecture in diverse tissue contexts, but computational tools to define chromatin contacts at high resolution from scHi-C data are still lacking. Here, we describe SnapHiC, a method that can identify chromatin loops at high resolution and accuracy from scHi-C data. We benchmark SnapHiC against HiCCUPS, a common tool for mapping chromatin contacts in bulk Hi-C data, using scHi-C data from 742 mouse embryonic stem cells. We further demonstrate its utility by analyzing single-nucleus methyl-3C-seq data from 2,869 human prefrontal cortical cells. We uncover cell-type-specific chromatin loops and predict putative target genes for non-coding sequence variants associated with neuropsychiatric disorders. Our results suggest that SnapHiC could facilitate the analysis of cell-type-specific chromatin architecture and gene regulatory programs in complex tissues.
