## Supplementary Table 1 for "SnapHiC: a computational pipeline to map chromatin contacts from single cell Hi-C data"

### Sheet: Fraser_mES
Cell Type	# of cells	# of intra-chromosomal reads > 20kb after pooling	# of SnapHiC-identified loops	# of all HiCCUPS-identified loops	# of HiCCUPS-identified loops after filtering (intra-chromosomal, within 100kb~1Mb, on autosome only, remove blacklist and low mappability regions, for comparison with SNAPHiC)	# of SnapHiC-identified loops found by HiCCUPS	% of SnapHiC-identified loops found by HiCCUPS	# of HiCCUPS-identified loops recaptured by SnapHiC	% of HiCCUPS-identified loops recaptured by SnapHiC
mES	10	2337811	15	0	0	NA	NA	NA	NA
mES	25	3855661	64	0	0	NA	NA	NA	NA
mES	50	8231051	516	6	0	NA	NA	NA	NA
mES	75	12446433	1219	18	2	3	0.00246103	2	1
mES	100	16580411	2452	28	4	4	0.00163132	4	1
mES	200	31725948	6820	138	23	23	0.00337243	18	0.782609
mES	300	43292206	9550	274	65	78	0.00816754	54	0.830769
mES	400	59018020	12206	504	116	139	0.0113878	105	0.905172
mES	500	78179341	14138	844	243	307	0.0217145	220	0.90535
mES	600	95944614	15319	1171	365	483	0.0315295	339	0.928767
mES	700	113606500	15926	1506	505	650	0.0408138	466	0.922772
mES	742	120322854	15896	1633	559	696	0.0437846	511	0.914132
