## Supplementary Table 5 for "SnapHiC: a computational pipeline to map chromatin contacts from single cell Hi-C data"

### Sheet: summary
# of Cells	# of SnapHiC-identifed loops	# of SnapHiC-identifed loops testable for CTCF motif orientation	% Convergent	% Tandem	% Divergent
10 cells	15	4	0.5	0.5	0
25 cells	64	14	0.571429	0.357143	0.0714286
50 cells	516	122	0.786885	0.155738	0.057377
75 cells	1219	291	0.738832	0.226804	0.0343643
100 cells	2452	550	0.672727	0.281818	0.0454545
200 cells	6820	1340	0.635821	0.319403	0.0447761
300 cells	9550	1798	0.641268	0.313682	0.0450501
400 cells	12206	2128	0.654605	0.301222	0.0441729
500 cells	14138	2377	0.657131	0.303744	0.0391249
600 cells	15319	2586	0.656613	0.303944	0.0394432
700 cells	15926	2669	0.664668	0.294118	0.0412139
742 cells	15896	2652	0.6727	0.289593	0.0377074
