## Supplementary Table 8 for "SnapHiC: a computational pipeline to map chromatin contacts from single cell Hi-C data"

### Sheet: Sheet1
Cell Type	# of cells	# of intra-chromosomal reads > 20kb after pooling	# of SnapHiC-identified loops	# of all HiCCUPS-identified loops	# of HiCCUPS-identified loops after filtering (intra-chromosomal, within 100kb~1Mb, on autosome only, remove blacklist and low mappability regions, for comparison with SNAPHiC)	# of SnapHiC-identified loops found by HiCCUPS	% of SnapHiC-identified loops found by HiCCUPS	# of HiCCUPS-identified loops recaptured by SnapHiC	% of HiCCUPS-identified loops recaptured by SnapHiC
ODC	1038	277519663	27379	23291	13509	14998	0.547792	10567	0.782219
Astro	338	87405856	12869	4050	1634	1770	0.13754	1285	0.786414
MG	323	77002916	13545	5820	2765	3487	0.257438	2397	0.866908
L2/3	261	70795788	19329	4104	2140	2396	0.123959	1722	0.804673
OPC	142	36776702	8444	2037	1013	1238	0.146613	911	0.899309
Sst	139	35412881	8600	1564	722	851	0.0989535	643	0.890582
Endo	137	33042240	4784	1267	448	493	0.103052	389	0.868304
Vip	110	26776549	7535	1086	456	550	0.0729927	421	0.923246
L5	82	21218379	6007	722	237	245	0.0407857	205	0.864979
Ndnf	74	18297274	4236	449	131	151	0.0356468	118	0.900763
Pvalb	68	17331289	3599	437	129	134	0.0372326	115	0.891473
L4	61	16882154	4624	485	149	155	0.0335208	136	0.912752
NN1	57	13012460	817	232	32	33	0.0403917	28	0.875
L6	39	10347951	1165	138	16	14	0.0120172	14	0.875
