## Supplementary Table 12 for "SnapHiC: a computational pipeline to map chromatin contacts from single cell Hi-C data"

### Sheet: 1002_L23
CCNL2
PEX10
CLCN6
MTHFR
IGSF21
UBR4
OTUD3
SYF2
MAN1C1
SESN2
BSDC1
ZMYM6
ZMYM1
SFPQ
GRIK3
NFYC
FOXJ3
PPCS
ZMYND12
CCDC30
IPO13
DPH2
ATP6V0B
B4GALT2
EIF2B3
GPBP1L1
TMEM69
POMGNT1
MRPL37
SGIP1
LRRC7
ST6GALNAC5
RPF1
ZNHIT6
LRRC8C
CDC7
EPHX4
SNX7
OLFM3
SLC25A24
KIAA1324
C1orf194
CELSR2
DDX20
OLFML3
NRAS
CD58
PTGFRN
VPS45
GOLPH3L
PIP5K1A
PSMB4
S100A6
S100A1
S100A13
CHTOP
SLC27A3
JTB
RAB13
RPS27
CHRNB2
KRTCAP2
ASH1L
DAP3
YY1AP1
AIM2
IGSF8
RGS4
POGK
ATP1B1
GPR52
XPR1
CACNA1E
RGS2
UCHL5
DENND1B
TMEM183A
SNRPE
ETNK2
PIK3C2B
LRRN2
CAMK1G
KCNH1
BATF3
TLR5
DNAH14
ARF1
RAB4A
NUP133
PGBD5
COG2
SLC35F3
IRF2BP2
CHRM3
RGS7
KMO
CHML
AKT3
SMYD3
KLF6
CAMK1D
SEPHS1
ACBD7
RPP38
FAM171A1
C1QL3
SLC39A12
NEBL
CREM
FZD8
CSGALNACT2
ZNF488
ARHGAP22
SGMS1
PHYHIPL
ARID5B
CAMK2G
RPS24
MINPP1
IFIT1
HECTD2
CYP26A1
SORBS1
CNNM1
NOLC1
SH3PXD2A
SORCS1
DUSP5
ADRA2A
ABLIM1
TIAL1
WDR11
GPR26
CHST15
PPP2R2D
KNDC1
ZNF195
FAM160A2
SMPD1
EIF3F
DKK3
BTBD10
RPS13
SERGEF
CSTF3
ALKBH3
SYT13
MADD
MTCH2
CLP1
YPEL4
MRPL16
TMEM132A
CPSF7
SDHAF2
SLC29A2
DPP3
ARAP1
ANKRD42
ME3
CWC15
CEP57
FAM76B
CCDC82
JRKL
GRIA4
ARHGAP20
NCAM1
TTC12
CADM1
SIK3
C1QTNF5
ARHGEF12
STT3A
FEZ1
FOXRED1
FKBP4
NTF3
GAPDH
TPI1
C12orf57
PTPN6
PHB2
C1RL
SLC2A3
TAS2R14
ARHGDIB
LMO3
PYROXD1
ARNTL2
CPNE8
CNTN1
PRICKLE1
NELL2
ARID2
SCAF11
OR10AD1
PRKAG1
TUBA1B
MCRS1
PRPF40B
FAIM2
CERS5
NR4A1
PCBP2
GDF11
RPS26
COQ10A
NAB2
DCTN2
KIF5A
OS9
SLC16A7
PPM1H
DYRK2
PTPRR
GLIPR1
ACSS3
LIN7A
MGAT4C
KITLG
BTG1
IL17D
LNX2
POLR1D
UBL3
KATNAL1
HSPH1
N4BP2L1
STARD13
NBEA
DCLK1
CCNA1
SERTM1
TRPC4
DGKH
COG3
HTR2A
RCBTB1
KPNA3
RNASEH2B
SUGT1
PCDH8
FBXL3
SPRY2
HS6ST3
RAP2A
TMTC4
FGF14
DAD1
OXA1L
STXBP6
NOVA1
FOXG1
SSTR1
MAP4K5
ABHD12B
DDHD1
KIAA0586
TIMM9
DACT1
RTN1
SLC38A6
TRMT5
RHOJ
PPP2R5E
ACTN1
SLC8A3
MED6
SIPA1L1
RGS6
COQ6
FAM161B
FCF1
POMT2
GSTZ1
TTC8
CALM1
NDUFB1
CPSF2
SLC24A4
IFI27L2
PAPOLA
CINP
TECPR2
RCOR1
TRAF3
GABRG3
APBA2
FAN1
KLF13
GOLGA8A
SPRED1
FAM98B
MGA
GANC
TMEM87A
CAPN3
LCMT2
ADAL
TP53BP1
MAP1A
GALK2
COPS2
DTWD1
DMXL2
UNC13C
TEX9
RFX7
ZNF280D
GTF2A2
RORA
TLN2
ZNF609
PDCD7
DIS3L
ZWILCH
ARIH1
BBS4
NPTN
ARID3B
COMMD4
MEX3B
WHAMM
C15orf40
KIF7
SV2B
SYNM
LYSMD4
ALDH1A3
SNRPA1
NME4
FAHD1
HAGH
TRAF7
ECI1
FLYWCH2
CLUAP1
SEC14L5
RBFOX1
METTL22
GRIN2A
NUBP1
SHISA9
XYLT1
LYRM1
ERI2
DCUN1D3
CRYM
UQCRC2
UBFD1
EARS2
LCMT1
HS3ST4
NUPR1
ATXN2L
SPN
QPRT
KIF22
PRRT2
MVP
KCTD13
DOC2A
MAPK3
CORO1A
CD2BP2
DCTPP1
ORAI3
FUS
PYCARD
ZNF720
DNAJA2
NETO2
PHKB
ITFG1
TK2
CKLF
CMTM3
NAE1
TRADD
EDC4
NFATC3
HAS3
CALB2
ZNF19
DYNLRB2
HSDL1
TAF1C
WFDC1
COX4I1
MTHFSD
SLC7A5
RPL13
OR3A2
ZFP3
ZNF594
MED31
C17orf100
CTDNEP1
EIF4A1
ALOX15B
MYH10
IFT20
TNFAIP1
SLC46A1
ALDOC
C17orf75
ZNF207
TAF15
AATF
PIP4K2B
CACNB1
RPL19
STARD3
MSL1
SMARCE1
KRT10
TUBG1
MPP2
TMUB2
GRN
CCDC43
SPAG9
MMD
TRIM37
GDPD1
CYB561
POLG2
CEP112
KCNJ2
SLC39A11
SSTR2
NAT9
TMEM104
SRP68
TNRC6C
BAIAP2
AATK
GPS1
RFNG
NARF
FN3K
THOC1
DLGAP1
EPB41L3
NDUFV2
PPP4R1
VAPA
CHMP1B
PTPN2
CEP192
KCTD1
AQP4
CDH2
ASXL3
DTNA
ZNF397
SYT4
PSTPIP2
SMAD7
MAPK4
RAB27B
ST8SIA3
NEDD4L
FBXO15
TIMM21
ATP9B
PTBP1
MAP2K2
CLPP
TUBB4A
ZNF266
ZNF846
OLFM2
DHPS
TNPO2
PRDX2
RNASEH2A
FAM32A
NWD1
TMEM59L
RFXANK
ZNF737
VSTM2B
LRP3
TMEM147
HSPB6
SDHAF1
CAPNS1
ECH1
EID2
HNRNPUL1
SMG9
ZNF155
ZNF234
PVR
CLASRP
SYMPK
DBP
CA11
PIH1D1
RPL13A
RPS11
RRAS
FUZ
TBC1D17
AKT1S1
MYADM
PRPF31
SHISA7
ZNF580
ZNF581
ZNF582
ZNF583
C19orf18
ACP1
SH3YL1
TMEM18
MYT1L
RNASEH1
RPS7
KLF11
HPCAL1
ODC1
PDIA6
ROCK2
MYCN
VSNL1
CAD
IFT172
FNDC4
GPN1
CCDC121
RBKS
FOSL2
TTC27
CRIM1
THADA
EML6
CCDC85A
FANCL
CCT4
COMMD1
CNRIP1
APLF
ANTXR1
PRADC1
CCT7
DUSP11
DGUOK
BOLA3
TTC31
KCNIP3
INPP4A
PDCL3
NPAS2
SH3RF3
MERTK
ZC3H8
LYPD6B
ACVR1C
TBR1
SLC4A10
IFIH1
GCA
KCNH7
SCN3A
CERS6
PPIG
GAD1
DYNC1I2
RAPGEF4
ATF2
SESTD1
ZNF385B
UBE2E3
CALCRL
NAB1
MYO1B
PLCL1
BZW1
NDUFB3
FAM126B
TMEM237
NRP2
NDUFS1
EEF1B2
METTL21A
KANSL1L
SMARCAL1
SCG2
PDE6D
EFHD1
ARL4C
STK25
SIRPB1
NOP56
RNF24
PLCB4
BTBD3
FLRT3
PCSK2
SYNDIG1
PLAGL2
POFUT1
DYNLRB1
EDEM2
SCAND1
NDRG3
CTNNBL1
GDAP1L1
FITM2
ADA
YWHAB
STK4
SLC12A5
CEBPB
PARD6B
CBLN4
SYCP2
FAM217B
ADRM1
NKAIN4
PRPF6
RBM11
ETS2
PTTG1IP
POFUT2
MCM3AP
YBEY
PCNT
BID
USP18
DGCR6
LZTR1
MIF
SNRPD3
SGSM1
EMID1
GAS2L1
NEFH
RNF215
PRR14L
DEPDC5
IFT27
PDXP
TMEM184B
PDGFB
SERHL2
TTLL1
TRMU
PIM3
PLXNB2
CNTN4
LRRN1
ITPR1
THUMPD3
SRGAP3
BRPF1
CAMK1
TAMM41
WNT7A
THRB
ITGA9
PLCD1
CCK
ZNF35
SMARCC1
PLXNB1
PRKAR2A
LAMB2
TMEM115
MAPKAPK3
RPL29
GNL3
PBRM1
CACNA2D3
C3orf14
RYBP
EPHA6
TBC1D23
IFT57
CCDC80
GAP43
NDUFB4
GTF2E1
RABL3
TXNRD3
RPN1
UBA5
ACAD11
NPHP3
NPHP3-ACAD11
TMEM108
EPHB1
FAIM
PIK3CB
CLSTN2
ZBTB38
PLS1
TRPC1
U2SURP
MED12L
RAP2B
C3orf80
NMD3
B3GALNT1
PDCD10
SERPINI1
SEC62
CLDN11
NLGN1
NAALADL2
TTC14
MCCC1
MAP6D1
ABCC5
AP2M1
CLCN2
POLR2H
DGKG
CRYGS
CLDN1
MB21D2
LSG1
FAM43A
CTBP1
CPEB2
LDB2
SLIT2
CCDC149
C4orf19
EXOC3
MED10
ADCY2
C5orf49
MTRR
CDH18
DNAJC21
PTGER4
HCN1
SNX18
GPBP1
PLK2
GAPT
RGS7BP
SREK1IP1
CWC27
TNPO1
GCNT4
ARSB
MTX3
THBS4
RASGRF2
TMEM161B
POLR3G
FAM172A
ELL2
PJA2
MAN2A1
CDO1
DTWD2
PRR16
ZNF608
SLC12A2
RAD50
KIF3A
SPOCK1
BRD8
ETF1
HSPA9
CTNNA1
PCDH12
RBM27
TCERG1
CAMK2A
RPS14
GRIA1
GABRB2
GABRA1
NPM1
FBXW11
UBTD2
CPLX2
CLTB
SNCB
TMED9
COL23A1
ZNF354A
RNF130
SLC22A23
LYRM4
FARS2
F13A1
RIOK1
RBM24
CAP2
ZNF184
SRPK1
BRPF3
MDGA1
TRERF1
TNFRSF21
FBXO9
KHDRBS2
COL9A1
KCNQ5
PHIP
BCKDHB
IBTK
SNAP91
RIPPLY2
CYB5R4
CNR1
ANKRD6
FUT9
POU3F2
COQ3
PNISR
MCHR2
PREP
SOBP
WASF1
CDC40
METTL24
REV3L
NT5DC1
GOPC
FAM184A
FABP7
NKAIN2
RNF217
HDDC2
ECHDC1
L3MBTL3
PDE7B
HECA
CITED2
GRM1
TMEM242
TULP4
COX19
PSMG3
MMD2
DAGLB
KDELR2
ZNF12
NDUFA4
THSD7A
ARL4A
ANKMY2
BZW2
MPP6
SNX10
DPY19L1
C7orf25
PSMA2
MRPL32
HECW1
CAMK2B
TMED4
PPIA
NACAD
ADCY1
IGFBP3
ZNF138
TBL2
PCLO
DMTF1
ADAM22
PPP1R9A
NPTX2
MBLAC1
PILRB
FIS1
PMPCB
ATXN7L1
CDHR3
PRKAR2B
HBP1
GPR22
BCAP29
RBM28
NRF1
KLHDC10
TMEM209
MEST
NDUFB2
BRAF
AGK
CLEC5A
GSTK1
GIMAP6
CHPF2
ERI1
MSRA
XKR6
NEIL2
POLR3D
PEBP4
TNFRSF10D
BNIP3L
DPYSL2
PNMA2
TRIM35
PTK2B
ELP3
PNOC
EXTL3
TM2D2
ADAM9
ADAM32
ZMAT4
ANK1
SNAI2
SNTG1
XKR4
PLAG1
CHCHD7
FAM110B
RRS1
ADHFE1
ARFGEF1
STMN2
MMP16
C8orf37
NIPAL2
KCNS2
COX6C
RGS22
POLR2K
ANKRD46
YWHAZ
ZNF706
NCALD
KCNV1
TNFRSF11B
TMEM65
NDUFB9
TATDN1
ASAP1
PHF20L1
SLA
ST3GAL1
KHDRBS3
FAM135B
PUF60
HSF1
VPS28
VLDLR
RFX3
ERMP1
KIAA2026
UHRF2
PTPRD
ACO1
CCL27
DNAJB5
TLN1
CREB3
RECK
ZBTB5
POLR1E
FAM189A2
APBA1
ANXA1
C9orf40
NTRK2
AGTPBP1
GOLM1
CDK20
SPIN1
DIRAS2
AUH
NINJ1
FAM120A
FAM120AOS
ZNF782
ANP32B
GABBR2
GALNT12
NR4A3
TEX10
TXN
SVEP1
ZNF618
ATP6V1G1
ASTN2
RC3H2
ZBTB6
GPR21
CRB2
DENND1A
SCAI
TRUB2
COQ4
URM1
ODF2
GLE1
ASB6
SARDH
SSNA1

### Sheet: 407_Astro
CASP9
DNAJC16
FAM131C
NBPF1
LUZP1
DNAJC8
TAF12
FNDC5
MKNK1
MOB3C
CC2D1B
FGGY
NFIA
CACHD1
GNG12
DDAH1
SLC44A3
CNN3
ALG14
SASS6
CDC14A
S1PR1
VAV3
RBM15
NUDT17
CHRNB2
GPATCH4
DCAF6
VAMP4
RC3H1
RABGAP1L
RGS16
ATP2B4
PIK3C2B
PLXNA2
TGFB2
TAF1A
AGT
GPR137B
DIP2C
CELF2
SLC39A12
CACNB2
NEBL
PRTFDC1
BAMBI
ZNF438
ZEB1
NRP1
PARD3
FZD8
CDH23
PPP3CB
SEC24C
NRG3
FAS
ACTA2
PCGF5
ADRA2A
GFRA1
EMX2
RAB11FIP2
NANOS1
TIAL1
MCMBP
SEC23IP
DOCK1
FAM160A2
RASSF10
BBOX1
MPPED2
SLC1A2
LDLRAD3
SLC43A3
TMEM132A
SYT7
ESRRA
CLPB
CCDC90B
PICALM
ARHGAP42
YAP1
ZC3H12C
PPP2R1B
REXO2
CADM1
RIMKLB
DUSP16
MGST1
SSPN
BHLHE41
KIF21A
CNTN1
PRR13
HOXC4
TMTC2
DCN
NUDT4
SOCS2
CDK17
ACTR6
CHST11
RFX4
RIC8B
SVOP
VPS29
DTX1
HSPB8
TRIAP1
GATC
POP5
MLEC
SPPL3
ZCCHC8
RSRC2
KNTC1
DENR
C12orf65
ZNF268
SLC7A1
UBL3
ELF1
WBP4
VPS36
CKAP2
PCDH9
SOX21
ZIC5
PCCA
TEP1
C14orf119
ACIN1
TM9SF1
STXBP6
ARHGAP5
NPAS3
SEC23A
PELI2
ANGEL1
STON2
DICER1
DYNC1H1
PACS2
GABRA5
RYR3
TYRO3
AP4E1
NEDD4
TEX9
RFX7
TLN2
ZNF609
SPG21
PIAS1
ADPGK
PPCDC
RCN2
ZFAND6
ARNT2
RHCG
C16orf91
TRAF7
NUDT16L1
RSL1D1
FOPNL
SYT17
HS3ST2
TNRC6A
LCMT1
SULT1A1
MVP
ZNF423
AKTIP
OGFOD1
NUDT21
ZNF319
DYNC1LI2
C16orf70
TPPP3
TMEM231
ZNF778
MED11
RNASEK
C17orf49
SAT2
SHISA6
PMP22
ALDOC
TRAF4
DHRS13
GIT1
PIP4K2B
MSL1
DUSP3
MKS1
RGS9
PITPNC1
SLC16A6
SOX9
SLC39A11
UNK
SRP68
PPP4R1
RAB31
APCDD1
PSMG2
SPIRE1
SNRPD1
CABYR
MYO5B
ZCCHC2
PHLPP1
SALL3
INSR
MYO1F
COL5A3
PDE4A
KEAP1
S1PR5
ZNF439
ZNF763
CHERP
GPATCH1
USF2
PAF1
MED29
APOE
DBP
CA11
FTL
GYS1
RUVBL2
NOSIP
PTOV1
ZIK1
ZNF776
ZNF417
ZNF8
ID2
ASAP2
NTSR2
LPIN1
XPO1
TMEM17
ANTXR1
LIMS1
PTPN4
EPB41L5
PLEKHB2
ZEB2
LYPD6
HSPE1
ARL4C
RAMP1
NDUFA10
NOP56
KIF16B
RRBP1
CRNKL1
GZF1
ABHD12
NECAB3
SLC35C2
EYA2
UBE2V1
PPP1R3D
GRIK1-AS2
SON
GART
PFKL
SLC25A1
SGSM1
EMID1
TIMP3
APOL6
RBFOX2
CBX7
SYNGR1
SLC25A17
WBP2NL
MLC1
THRB
CSPG5
P4HTM
WDR6
USP19
IP6K1
SLC38A3
RRP9
PARP3
GPR62
HESX1
APPL1
KCTD6
FEZF2
PDZRN3
GSK3B
SEC22A
ACAD9
PIK3R4
NPHP3
NPHP3-ACAD11
P2RY1
SLC33A1
TIPARP
TNIK
LPP
FAM43A
FGFRL1
SH3BP2
SORCS2
PDS5A
LIMCH1
HOPX
CXCL2
SHROOM3
CCNG2
TMEM150C
SPARCL1
BMPR1B
RAP1GDS1
EIF4E
PRDM5
HSPA4L
SMAD1
TRIM2
KLHL2
TMEM192
CTNND2
FAM50B
HIVEP1
ID4
ZNF184
ZFAND3
KIF6
RPL7L1
HSP90AB1
SLC35B2
PHIP
ZBTB24
REV3L
TRAF3IP2
GJA1
NHSL1
HIVEP2
AIG1
TAB2
PLEKHG1
ARID1B
THBS2
HIBADH
LSM5
AVL9
VPS41
GLI3
EGFR
ZNF713
ZNF117
ERV3-1
HIP1
HGF
ASB4
SRRT
AHCYL2
NRF1
CEP41
MKLN1
CNOT4
MTPN
MRPS33
TAS2R40
NEIL2
FGL1
CSGALNACT1
ADRA1A
SNAI2
LYN
TOX
NKAIN3
TERF1
ZFHX4
CA2
WWP1
RIPK2
OSGIN2
GEM
SDC2
EBAG9
EXT1
SNTB1
ZHX2
TRIB1
ST3GAL1
PUF60
CYC1
KANK1
DCAF12
TLN1
CREB3
TLE1
FRMD3
NTRK2
CDK20
SPIN1
GADD45G
EPB41L4B
ZBTB26

### Sheet: 860_ODC
ERRFI1
LZIC
NMNAT1
HP1BP3
RAP1GAP
USP48
C1QA
ARID1A
PIGV
EYA3
SESN2
BSDC1
GRIK3
C1orf109
MTF1
SF3A3
NDUFS5
FOXJ3
TMEM125
EBNA1BP2
CC2D1B
PRPF38A
FGGY
ROR1
LRRC7
PIGK
AK5
TTLL7
ZNF644
RWDD3
S1PR1
SORT1
BCAS2
NRAS
SLC22A15
SF3B4
ARNT
OAZ3
MRPL9
UBE2Q1
KCNN3
EFNA4
SEMA4A
IFI16
USF1
KLHDC9
B4GALT3
POGK
SFT2D2
FMO4
PRRC2C
PIGC
MRPS14
SOAT1
QSOX1
MR1
APOBEC4
B3GALT2
ATP2B4
ZC3H11A
ZBED6
ETNK2
RBBP5
DSTYK
NUAK2
YOD1
CD55
KCNH1
DUSP10
CAPN2
ENAH
CDC42BPA
COG2
KCNK1
B3GALNT2
AKT3
PRKCQ
DHTKD1
MEIG1
ACBD7
RPP38
ITGA8
PLXDC2
DNAJC1
BMI1
SPAG6
PRTFDC1
THNSL1
BAMBI
ZNF438
CREM
CCNY
ZNF248
ZNF33A
BMS1
ARHGAP22
FAM13C
CCDC6
ARID5B
PCBD1
ZMIZ1
PPIF
GRID1
CH25H
IFIT1
HECTD2
CPEB3
TCTN3
CC2D2B
LZTS2
GSTO1
SORCS3
ADD3
EIF3A
FGFR2
BTBD16
BUB3
DOCK1
BET1L
RIC8A
CDKN1C
FAM160A2
PPFIBP2
CYB5R2
TRIM66
RPL27A
TMEM9B
TMEM41B
SBF2
MICAL2
HPS5
GTF2H1
GAS2
FANCF
CCDC34
NAT10
TRIM44
EXT2
ZDHHC5
FEN1
FADS2
FAU
MRPL49
NPAS4
CTSF
CDK2AP2
FCHSD2
FAM168A
RAB6A
PAAF1
RSF1
PCF11
CWC15
MAML2
AASDHPPT
KBTBD3
ACAT1
ATM
NPAT
FDXACB1
TIMM8B
SDHD
CADM1
PCSK7
RNF214
SCN2B
DDX6
CBL
RNF26
ARHGEF12
WNK1
NOP2
TPI1
C1RL
PHC1
KLRC4
ETV6
PYROXD1
SSPN
BHLHE41
NELL2
SCAF11
SLC38A2
AQP6
DIP2B
LETMD1
CSRNP2
DAZAP2
ITGB7
AAAS
SMUG1
SRGAP1
MDM1
CNOT2
RAB21
ATXN7L3B
EEA1
CRADD
CDK17
GLT8D2
HCFC2
PWP1
FICD
GIT2
ANKRD13A
C12orf76
TMEM116
ERP29
RBM19
SRSF9
DYNLL1
POP5
SPPL3
P2RX7
ORAI1
PSMD9
SFSWAP
EP400
TNFRSF19
USP12
UBL3
FREM2
FOXO1
MTRF1
LACC1
SERP2
RNASEH2B
WDFY2
ATP7B
ALG11
HNRNPA1L2
FBXL3
MYCBP2
SLITRK1
UBAC2
TPP2
ANKRD10
OSGEP
APEX1
ANG
RNASE4
ZNF219
AP1G2
CBLN3
STXBP6
ARHGAP5
NPAS3
BAZ1A
PNN
FBXO33
MIS18BP1
SOS2
ATL1
DDHD1
PELI2
WDR89
FNTB
SIPA1L1
DPF3
RBM25
LTBP2
IFT43
ANGEL1
POMT2
GSTZ1
SPTLC2
SPATA7
PTPN21
ZC3H14
EFCAB11
TDP1
UBR7
CLMN
GLRX5
TRAF3
MAGEL2
UBE3A
FSIP1
JMJD7
PLA2G4B
TTBK2
CTDSPL2
DTWD1
LEO1
MYO5A
ADAM10
SLTM
DAPK2
SNX22
ZNF609
ANKDD1A
ZWILCH
MAP2K5
PIAS1
MEX3B
WHAMM
WDR73
AEN
BLM
UNC45A
HDDC3
RCCD1
FBXL16
UBN1
GLYR1
PMM2
LITAF
XYLT1
RPS15A
ARL6IP1
TMC7
GPRC5B
SLC5A11
CLN3
CDIPT
ZNF747
PYCARD
CNEP1R1
BRD7
SALL1
CHD9
PLLP
CBFB
B3GNT9
RANBP10
NIP7
COG8
CALB2
ATXN1L
IST1
ZNRF1
WDR59
CNTNAP4
ATMIN
C16orf95
FBXO31
TRAPPC2L
GALNS
RPL13
CHMP1A
ASPA
SHPK
CTNS
WSCD1
TNFSF13
SENP3
EIF4A1
ZNF18
ZSWIM7
TTC19
PIGL
NCOR1
LLGL1
DHRS7B
MAP2K3
SSH2
MYO1D
HAP1
KLHL11
GRN
GFAP
TTLL6
PHB
ANKRD40
GDPD1
USP32
MED13
PSMC5
FTSJ3
GNA13
WIPI1
KCNJ2
TTYH2
GRB2
CASKIN2
TSEN54
TNRC6C
USP14
THOC1
TWSG1
NAPG
PIEZO2
KCTD1
GALNT1
SLC39A6
ELP2
SLC14A1
MYO5B
ME2
RNF152
PIGN
PHLPP1
SALL3
ATP9B
BSG
ADAMTSL5
TCF3
AP3D1
GTF2F1
KHSRP
TUBB4A
INSR
TRAPPC5
NDUFA7
ELAVL3
NDUFB7
SLC27A1
ZNF506
ZNF626
ZNF431
ZNF493
ZNF91
URI1
ZNF536
PEPD
LGI4
MAG
TBCB
POLR2I
PPP1R14A
PSMD8
PSMC4
BLVRB
TMEM145
MEGF8
MYPOP
SIGLEC14
ZNF616
ZNF665
LILRB4
RPL28
TRAPPC12
ADI1
RPS7
MYCN
TP53I3
NCOA1
CENPO
PTRHD1
LTBP1
RASGRP3
ATL2
SRSF7
GEMIN6
MCFD2
FOXN2
FAM161A
SNRPG
FAM136A
TEX261
MITD1
MRPL30
REV1
CREG2
ZC3H8
STEAP3
CLASP1
GPR17
SFT2D3
AMMECR1L
UGGT1
NCKAP5
LRP1B
GTDC1
STAM2
FMNL2
ARL6IP6
PRPF40A
CYTIP
ACVR1C
CCDC148
PKP4
WDSUB1
CHN1
TTC30B
TTC30A
PPP1R1C
ASNSD1
INPP1
HIBCH
NAB1
STAT1
DNAH7
ANKRD44
MARS2
VWC2L
ATIC
XRCC5
SMARCAL1
TMBIM1
NHEJ1
AGAP1
GPC1
CSNK2A1
SRXN1
BMP2
BTBD3
RRBP1
SNX5
PET117
ZNF133
ZNF337
PDRG1
GSS
TRPC4AP
PTPRT
TOMM34
NCOA5
DDX27
BCAS1
PFDN4
PRPF6
USP25
NCAM2
APP
N6AMT1
MIS18A
URB1
RCAN1
MORC3
PCP4
RSPH1
PDE9A
PCNT
DIP2A
S100B
MN1
TCN2
PES1
TIMP3
IFT27
SOX10
TEF
PHF21B
PPARA
TRMU
MTMR14
OGG1
IQSEC1
BTD
HACL1
KCNH8
UBE2E2
UBE2E1
ACAA1
MYD88
RPL14
SETD2
SMARCC1
IP6K2
PRKAR2A
NDUFAF3
DALRD3
BSN
HYAL2
TUSC2
DOCK3
RRP9
PARP3
TKT
IL17RD
HESX1
APPL1
ACOX2
FHIT
MAGI1
FRMD4B
FOXP1
RYBP
EBLN2
LNP1
RPL24
NAA50
ATP6V1A
COPG1
TOPBP1
AMOTL2
PCCB
ARMC8
NME9
CEP70
FAIM
PIK3CB
NMNAT3
CLSTN2
RNF7
TM4SF1
COMMD2
RNF13
TIPARP
TRIM59
SEC62
CLDN11
PIK3CA
USP13
ATP11B
DCUN1D1
MCCC1
MAP6D1
PARL
XXYLT1
PAK2
SENP5
TMEM129
MAN2B2
CC2D2A
MED28
DCAF16
TBC1D19
WDR19
UGDH
UBE2K
APBB2
COMMD8
SRD5A3
CLOCK
SHROOM3
COPS4
COQ2
PTPN13
MAPK10
HSD17B11
SPARCL1
SPP1
PIGY
GRID2
UNC5C
RAP1GDS1
MTTP
MANBA
UBE2D3
CISD2
TET2
SEC24B
LARP7
TRPC3
NUDT6
SPATA5
PCDH10
MAML3
SCOC
HHIP
SMAD1
LSM6
RPS3A
MND1
PLRG1
CTSO
PPID
SPOCK3
SH3RF1
NEK1
CLCN3
VEGFC
WWC2
RWDD4
TRAPPC11
SEMA5A
ZNF622
RAI14
SPEF2
CAPSL
RANBP3L
TTC33
ZNF131
PLK2
SREK1
TNPO1
TBCA
SERINC5
FAM151B
MSH3
DHFR
RASGRF2
ATG10
EDIL3
NR2F1
ELL2
MAN2A1
AP3S1
ATG12
SEMA6A
ZNF608
MEGF10
SLC12A2
FNIP1
ACSL6
UQCRQ
GDF9
LEAP2
DDX46
PCBD2
BRD8
KDM3B
SRA1
APBB3
SLC35A4
IK
NDUFA2
PCDHB2
SH3TC2
ATP10B
UBTD2
SH3PXD2B
BNIP1
ZNF354C
DUSP22
SERPINB1
C6orf52
PAK1IP1
TBC1D7
SIRT5
FAM8A1
KIF13A
SCUBE3
RNF8
TNFRSF21
PRIM2
HMGN3
LCA5
BCKDHB
RARS2
ORC3
MAP3K7
NDUFAF4
POU3F2
SOBP
SESN1
CEP57L1
CD164
FIG4
DDO
CDK19
AMD1
REV3L
HS3ST5
NT5DC1
SLC35F1
NKAIN2
RNF217
PTPRK
VNN1
MTHFD1L
TMEM242
TCP1
MRPL18
PACRG
GET4
OCM
PMS2
AIMP2
PHF14
AGMO
AHR
HIBADH
CREB5
KBTBD2
FKBP9
DPY19L1
ELMO1
VPS41
GRB10
ZNF713
SEMA3C
CACNA2D1
KIAA1324L
CDK14
CASD1
PPP1R9A
ASB4
SLC25A13
DLX5
ZNF3
COPS6
ARMC10
PMPCB
MET
GPR37
GRM8
MEST
CREB3L2
LUC7L2
ADCK2
DENND2A
BRAF
MRPS33
ANGPT2
ZDHHC2
PSD3
XPO7
FZD3
INTS9
HMBOX1
TEX15
BAG4
LSM1
SFRP1
KAT6A
VDAC3
SLC20A2
RAB2A
CHD7
VCPIP1
C8orf44-SGK3
CSPP1
RDH10
RPL7
TMEM70
LY96
PKIA
ZBTB10
ZNF704
PAG1
CA2
CPNE3
INTS8
PLEKHF2
ANKRD46
NCALD
AZIN1
RSPO2
EIF3E
CSMD3
ENPP2
MTSS1
NSMCE2
NDRG1
PTK2
JAK2
CD274
PSIP1
RRAGA
SLC24A2
DNAJB5
STOML2
FAM166B
FBXO10
C9orf40
PRUNE2
GNAQ
KIF27
NTRK2
GAS1
BICD2
HSD17B3
SLC35D2
CDC14B
RNF20
ZNF462
DNAJC25
CDC26
PRPF4
TRAF1
RPL35
ARPC5L
SCAI
DNM1
ODF2
EXOSC2
ABL1

### Sheet: 616_MG
PEX10
PANK4
UBE4B
TMEM51
CAMK2N1
NIPAL3
TRNP1
INPP5B
RPS8
ZSWIM5
PRDX1
IPP
SPATA6
FGGY
LEPROT
LEPR
WLS
RPE65
SSX2IP
GBP3
GBP4
GLMN
RPAP2
BCAR3
DNTTIP2
SLC25A24
GSTM4
CHI3L2
DENND2D
WDR77
DDX20
WNT2B
SLC16A1
OLFML3
PDE4DIP
CTSK
RPS27
IL6R
NES
PIGM
CASQ1
DEDD
NDUFS2
ADAMTS4
TOMM40L
DUSP12
NME7
BLZF1
TNFSF4
TOR1AIP1
RNF2
RGS2
NUAK2
PLXNA2
BROX
AIDA
SRP9
LEFTY1
AHCTF1
ZNF670
ZNF669
PGBD2
KLF6
SFMBT2
SEC61A2
DNAJC1
SPAG6
ARHGAP21
THNSL1
ZEB1
CREM
FZD8
ZNF248
ZNF37A
ZFAND4
ARHGAP22
CSTF2T
MYOZ1
CAMK2G
VDAC2
PTEN
PPP1R3C
FGFBP3
KIF11
HHEX
EXOC6
TM9SF3
BBIP1
SHOC2
TCF7L2
BUB3
PTPRE
BET1L
RIC8A
SAAL1
CCDC34
LIN7C
SSRP1
MS4A7
MS4A14
SLC15A3
ROM1
SLC3A2
FERMT3
ESRRA
TCIRG1
PPP6R3
CCND1
PAK1
GAB2
RAB30
CCDC90B
PICALM
SLC36A4
PANX1
SRSF8
ENDOD1
CRYAB
DIXDC1
TTC12
DSCAML1
SCN4B
CBL
PARP11
NOP2
GPR162
C1RL
A2M
CLECL1
ARHGDIB
SSPN
BHLHE41
TM7SF3
TMTC1
YARS2
SCAF11
ZNF641
DDX23
BCDIN3D
METTL7A
ZNF740
CSAD
PFDN5
PA2G4
CS
SRGAP1
C12orf66
DYRK2
FRS2
CCT2
CNOT2
DUSP6
BTG1
NR2C1
NUP37
IGF1
CHST11
ALDH1L2
CMKLR1
ARPC3
TMEM116
ERP29
SDS
MED13L
C12orf49
RNFT2
PITPNM2
NCOR2
SLC15A4
PARP4
FLT1
STARD13
KBTBD6
ZC3H13
CDADC1
PHF11
RNASEH2B
TBC1D4
ABCC4
GPR18
RAB20
OXA1L
IRF9
REC8
DHRS1
CIDEB
CBLN3
SRP54
FBXO33
FKBP3
FANCM
PSMC6
SAMD4A
GCH1
FNTB
JDP2
GPR65
SPATA7
TTC8
RIN3
EVL
APBA2
PAK6
EHD4
GALK2
COPS2
DTWD1
AP4E1
TCF12
LIPC
CLPX
IGDCC3
AAGAB
PPCDC
SNX33
IMP3
SCAPER
RASGRF1
ALDH1A3
CHSY1
ZNF75A
TIGD7
MGRN1
PMM2
CIITA
TXNDC11
RSL1D1
TMC7
ITPRIPL2
SYT17
COG7
NDUFAB1
RBBP6
GSG1L
ITGAM
ITGAX
SALL1
NFATC3
SLC7A6
VAC14
CFDP1
CMIP
TAF1C
COTL1
APRT
ZNF778
KCTD11
EIF4A1
NDEL1
PIK3R5
ALDH3A2
ULK2
TAOK1
ANKRD13B
GOSR1
CRLF3
SLFN12
DDX52
DNAJC7
VAT1
RND2
ARL4D
DHX8
CCDC43
PLCD3
KPNB1
COX11
STXBP4
SRSF1
GDPD1
YPEL2
DCAF7
POLG2
CEP95
DDX5
GRIN2C
SEC14L1
PYCR1
CLUL1
L3MBTL4
TWSG1
ZNF397
INO80C
PSTPIP2
LIPG
MYO5B
ME2
C18orf54
MALT1
CD226
ZNF407
ZNF236
SH3GL1
PLIN5
RFX2
DENND1C
ANGPTL4
MYO1F
ZNF121
ZNF846
WDR83OS
NDUFB7
RFXANK
ZNF675
UQCRFS1
NUDT19
CEBPG
PEPD
FXYD1
HAMP
EID2B
CCDC97
SMG9
ZNF226
PLA2G4C
SIGLEC10
FPR2
LILRB4
ZNF776
ZNF606
ZNF329
CHMP2A
PDIA6
MRPL33
LBH
AFTPH
SERTAD2
SPRED2
TEX261
MCEE
MPHOSPH10
SPR
STAMBP
DUSP2
SLC9A2
GCC2
MERTK
CCDC93
TSN
GYPC
GPR17
GPD2
SLC40A1
ASNSD1
OSGEPL1
MOB4
HSPD1
BZW1
ORC2
NDUFB3
FAM126B
CFLAR
CASP10
CASP8
TMBIM1
SLC11A1
PID1
EFHD1
GIGYF2
INPP5D
STK25
SIRPB1
CENPB
CDC25B
RASSF2
PCNA
CDS2
JAG1
CRNKL1
CD93
SYNDIG1
ENTPD6
NANP
PLAGL2
POFUT1
DYNLRB1
NDRG3
RPN2
BLCAP
TOMM34
DNTTIP1
CEBPB
ZNF217
RAE1
CDH26
PCMTD2
NRIP1
N6AMT1
SON
GART
DSCAM
PDE9A
U2AF1
ATP6V1E1
BCL2L13
LZTR1
TTC28
EMID1
NEFH
ZMAT5
UQCR10
OSM
PATZ1
PISD
CBX6
APOBEC3C
PDGFB
RPL3
ARFGAP3
KIAA0930
CRELD2
ALG12
FANCD2
PPARG
PLCL2
ITGA9
CTDSPL
ACAA1
MYD88
GORASP1
XIRP1
CCR1
TREX1
SLC25A20
KLHDC8B
WNT5A
TBC1D23
CBLB
GSK3B
HCLS1
ACAD9
COPG1
UBA5
ACAD11
RNF7
MCCC1
PARL
CLDN1
IQCG
LMLN
FAM193A
PPP2R2C
S100P
HS3ST1
FAM200B
FBXL5
KLF3
FAM114A1
RASL11B
MOB1B
PARM1
MRPL1
PAQR3
HPSE
HELQ
MRPS18C
ARHGAP24
DAPP1
UBE2D3
CISD2
SEC24B
CASP6
USP53
SCOC
SMARCA5
TIGD4
ARFIP1
TRIM2
MND1
RAPGEF2
NAF1
GALNT7
SNX25
UFSP2
TLR3
CYP4V2
MYO10
LMBRD2
SKP2
ARL15
SREK1
PIK3R1
MCCC2
F2R
S100Z
SCAMP1
FAM174A
ST8SIA4
MAN2A1
SRP19
YTHDC2
FEM1C
AP3S1
ATG12
ZNF608
SKP1
NR3C1
ADRB2
MED7
THG1L
LCP2
ATP6V0E1
FAF2
ZFP2
ZNF454
ZNF354C
PXDC1
SNRNP48
NEDD9
HIVEP1
NOL7
TPMT
KDM1B
C6orf62
GMNN
UHRF1BP1
FKBP5
TREML1
POLR1C
SUPT3H
PRIM2
PHF3
PM20D2
PRDM1
FIG4
TSPYL1
NCOA7
L3MBTL3
ENPP1
VNN2
PEX7
CCDC28A
HECA
CITED2
VTA1
HIVEP2
LTV1
ARID1B
PMS2
AIMP2
MIOS
SNX13
HDAC9
JAZF1
CPVL
INHBA
PURB
LANCL2
ZNF736
ZNF138
CRCP
RABGEF1
BCL7B
TBL2
CDK6
MBLAC1
ATXN7L1
CDHR3
CCDC71L
DOCK4
ZNF277
ING3
TBXAS1
HIPK2
PARP12
GIMAP8
GIMAP4
GIMAP2
GIMAP1
GIMAP5
ZNF596
MSRA
FGF20
CSGALNACT1
NKX3-1
DCTN6
VDAC3
SLC20A2
TCEA1
PLAG1
CHCHD7
CHD7
TMEM70
LY96
POLR2K
RNF19A
DEPTOR
ZHX1
TMEM65
KCNQ3
ST3GAL1
BNC2
RPS6
C9orf72
DNAJB5
STOML2
TPM2
APBA1
SMC5
SPIN1
DIRAS2
NINJ1
ANKS6
FSD1L
TMEM38B
KLF4
ATP6V1G1
CNTRL
RPL35
ARPC5L
SLC2A8
STXBP1
AK1
ASS1
RAPGEF1
TTF1
