## Supplementary Table 14 for "SnapHiC: a computational pipeline to map chromatin contacts from single cell Hi-C data"

### Sheet: Sheet1
Gene.Name	SNP.Pos.hg19	SNP.rsid	SNP.Pval	SNP.DiseaseAnn	chromatin loop between gene TSS and SNP found in ODC? (1 for "Yes" and 0 for "No")	chromatin loop between gene TSS and SNP found in MG? (1 for "Yes" and 0 for "No")	chromatin loop between gene TSS and SNP found in L2/3? (1 for "Yes" and 0 for "No")	chromatin loop between gene TSS and SNP found in Astro? (1 for "Yes" and 0 for "No")
TNFRSF14	2372858	rs2494425	1.33e-08	SCZ	0	0	0	1
TNFRSF14	2372954	rs6673661	3.69e-11	SCZ	0	0	0	1
TNFRSF14	2373168	rs6673880	4.23e-11	SCZ	0	0	0	1
TNFRSF14	2374758	rs4648844	8.67e-11	SCZ	0	0	0	1
TNFRSF14	2375844	rs6687012	2.28e-10	SCZ	0	0	0	1
TNFRSF14	2379705	rs942820	2.88e-10	SCZ	0	0	0	1
KDM4A	44006339	rs2782639	2.873e-08	ADHD	1	0	0	1
AL451062.4	44006339	rs2782639	2.873e-08	ADHD	1	0	0	1
KDM4A	44007366	rs58829390	6.647e-10	ADHD	1	0	0	1
AL451062.4	44007366	rs58829390	6.647e-10	ADHD	1	0	0	1
KDM4A	44007648	rs2842189	7.068e-10	ADHD	1	0	0	1
AL451062.4	44007648	rs2842189	7.068e-10	ADHD	1	0	0	1
KDM4A	44007648	rs2842189	1.273e-08	IQ	1	0	0	1
AL451062.4	44007648	rs2842189	1.273e-08	IQ	1	0	0	1
KDM4A	44009033	rs2782640	7.048e-10	ADHD	1	0	0	1
AL451062.4	44009033	rs2782640	7.048e-10	ADHD	1	0	0	1
KDM4A	44009033	rs2782640	2.381e-08	IQ	1	0	0	1
AL451062.4	44009033	rs2782640	2.381e-08	IQ	1	0	0	1
DPH2	44006339	rs2782639	2.873e-08	ADHD	0	0	1	0
DPH2	44007366	rs58829390	6.647e-10	ADHD	0	0	1	0
DPH2	44007648	rs2842189	7.068e-10	ADHD	0	0	1	0
DPH2	44007648	rs2842189	1.273e-08	IQ	0	0	1	0
DPH2	44009033	rs2782640	7.048e-10	ADHD	0	0	1	0
DPH2	44009033	rs2782640	2.381e-08	IQ	0	0	1	0
LRRC7	69273439	rs10493450	7.787e-09	IQ	0	0	1	0
LRRC7	69273959	rs12075697	9.022e-09	IQ	0	0	1	0
LRRC7	69279222	rs12065097	1.042e-08	IQ	0	0	1	0
KIAA1324	109930498	rs10858090	9.305e-10	IQ	0	0	1	0
C1orf194	109930498	rs10858090	9.305e-10	IQ	0	0	1	0
KIAA1324	109930852	rs4970752	6.614e-10	IQ	0	0	1	0
C1orf194	109930852	rs4970752	6.614e-10	IQ	0	0	1	0
KIAA1324	109931908	rs10745354	7.377e-10	IQ	0	0	1	0
C1orf194	109931908	rs10745354	7.377e-10	IQ	0	0	1	0
KIAA1324	109935325	rs3768495	1.276e-09	IQ	0	0	1	0
C1orf194	109935325	rs3768495	1.276e-09	IQ	0	0	1	0
KIAA1324	109935427	rs3768494	5.726e-10	IQ	0	0	1	0
C1orf194	109935427	rs3768494	5.726e-10	IQ	0	0	1	0
KIAA1324	109935505	rs3768493	7.281e-10	IQ	0	0	1	0
C1orf194	109935505	rs3768493	7.281e-10	IQ	0	0	1	0
KIAA1324	109935578	rs10858091	7.041e-10	IQ	0	0	1	0
C1orf194	109935578	rs10858091	7.041e-10	IQ	0	0	1	0
KIAA1324	109935775	rs2140924	1.023e-09	IQ	0	0	1	0
C1orf194	109935775	rs2140924	1.023e-09	IQ	0	0	1	0
KIAA1324	109936682	rs6537757	1.029e-09	IQ	0	0	1	0
C1orf194	109936682	rs6537757	1.029e-09	IQ	0	0	1	0
KIAA1324	109943893	rs10858092	1.054e-09	IQ	1	0	0	0
C1orf194	109943893	rs10858092	1.054e-09	IQ	1	0	0	0
KIAA1324	109944078	rs7518013	5.741e-10	IQ	1	0	0	0
C1orf194	109944078	rs7518013	5.741e-10	IQ	1	0	0	0
CELSR2	109930498	rs10858090	9.305e-10	IQ	0	0	1	0
CELSR2	109930852	rs4970752	6.614e-10	IQ	0	0	1	0
CELSR2	109931908	rs10745354	7.377e-10	IQ	0	0	1	0
CELSR2	109935325	rs3768495	1.276e-09	IQ	0	0	1	0
CELSR2	109935427	rs3768494	5.726e-10	IQ	0	0	1	0
CELSR2	109935505	rs3768493	7.281e-10	IQ	0	0	1	0
CELSR2	109935578	rs10858091	7.041e-10	IQ	0	0	1	0
CELSR2	109935775	rs2140924	1.023e-09	IQ	0	0	1	0
CELSR2	109936682	rs6537757	1.029e-09	IQ	0	0	1	0
CELSR2	110040310	rs6666119	8.246e-10	IQ	0	0	1	0
CELSR2	110042079	rs2091329	4.194e-09	IQ	0	0	1	0
CELSR2	110044375	rs579652	5.449e-09	IQ	0	0	1	0
CELSR2	110044458	rs580522	3.716e-09	IQ	0	0	1	0
CELSR2	110047110	rs14184	3.497e-09	IQ	0	0	1	0
CELSR2	110048436	rs3738772	4.892e-09	IQ	0	0	1	0
CELSR2	110048527	rs3738773	4.55e-09	IQ	0	0	1	0
DUSP12	161155392	rs4575098	2.05149e-10	AD	0	1	0	0
DUSP12	161156033	rs11585858	5.57783e-10	AD	0	1	0	0
RNPEP	201845575	rs8024	1.816e-08	IQ	1	1	1	1
GPR37L1	201851492	rs2644134	5.162e-09	IQ	1	0	0	0
GPR37L1	201856256	rs2644135	1.862e-08	IQ	1	0	0	0
ARL8A	201864830	rs2644114	1.611e-08	IQ	0	1	0	0
ARL8A	201865763	rs8028	2.135e-08	IQ	0	1	0	0
FANCL	58133686	rs77447799	8.09e-09	SCZ	1	0	1	0
FANCL	58134048	rs2678906	3.44e-09	SCZ	1	0	1	0
FANCL	58135011	rs908730	1.4e-09	SCZ	1	0	1	0
FANCL	58135872	rs2678905	2.9e-09	SCZ	1	0	1	0
FANCL	58137618	rs2717001	3.79e-09	SCZ	1	0	1	0
FANCL	58137755	rs2678904	7.75e-09	SCZ	1	0	1	0
FANCL	58137930	rs2678903	2.29e-09	SCZ	1	0	1	0
CHST10	100884117	rs2871340	2.12e-13	IQ	0	0	0	1
CHST10	100885658	rs71413875	2.284e-08	IQ	0	0	0	1
PDCL3	100884117	rs2871340	2.12e-13	IQ	0	0	1	0
PDCL3	100885658	rs71413875	2.284e-08	IQ	0	0	1	0
PDCL3	101042122	rs7590388	7.179e-12	IQ	0	0	1	0
PDCL3	101043669	rs12373827	1.196e-11	IQ	0	0	1	0
TBR1	162825174	rs12986853	1.751e-12	IQ	0	0	1	0
TBR1	162828001	rs4664442	1.083e-13	IQ	0	0	1	0
IFIH1	163992264	rs12987265	4.02e-08	IQ	0	0	1	0
GCA	163992264	rs12987265	4.02e-08	IQ	0	0	1	0
HSPE1	198477606	rs2124317	1.29e-11	SCZ	0	0	0	1
HSPE1-MOB4	198477606	rs2124317	1.29e-11	SCZ	0	0	0	1
HSPE1	198477620	rs4389332	2.15e-08	SCZ	0	0	0	1
HSPE1-MOB4	198477620	rs4389332	2.15e-08	SCZ	0	0	0	1
HSPE1	198478320	rs1455653	8.28e-12	SCZ	0	0	0	1
HSPE1-MOB4	198478320	rs1455653	8.28e-12	SCZ	0	0	0	1
BOLL	198362524	rs17730989	1e-08	SCZ	0	0	0	1
BOLL	198362851	rs2605039	3.67e-12	SCZ	0	0	0	1
SPATS2L	201313988	rs13004353	1.11e-09	SCZ	0	0	1	0
SPATS2L	201314274	rs17447598	1.74e-08	SCZ	0	0	1	0
SPATS2L	201314326	rs10197006	4.96e-10	SCZ	0	0	1	0
PDE6D	232470836	rs6720815	4.745e-08	IQ	0	0	1	0
PDE6D	232471695	rs1897809	4.476e-08	IQ	0	0	1	0
PDE6D	232478868	rs13031890	2.817e-08	IQ	0	0	1	0
PDE6D	232479239	rs1369067	2.937e-08	IQ	0	0	1	0
PDE6D	232479295	rs1347344	1.588e-08	IQ	0	0	1	0
NEU2	233743109	rs778371	9.77e-16	SCZ	0	0	1	0
NEU2	233743363	rs778370	2.77e-14	SCZ	0	0	1	0
NEU2	233743532	rs11535	2.77e-14	SCZ	0	0	1	0
NEU2	233744021	rs709937	3.5e-14	SCZ	0	0	1	0
NEU2	233745521	rs1083522	4.62e-13	SCZ	0	0	1	0
NEU2	233749565	rs2675953	1.08e-12	SCZ	0	0	1	0
NEU2	233750627	rs2675954	5.18e-13	SCZ	0	0	1	0
NEU2	233753281	rs2675955	9.99e-14	SCZ	0	0	1	0
NEU2	233753340	rs2675956	2.38e-14	SCZ	0	0	1	0
NEU2	233759695	rs938569	1.07e-12	SCZ	0	0	1	0
NEU2	233781567	rs72976151	4.51e-08	SCZ	0	0	1	0
NEU2	233784749	rs778355	2.03e-13	SCZ	0	0	1	0
NEU2	233788350	rs778353	2.68e-12	SCZ	0	0	1	0
NEU2	233788734	rs1083521	6.32e-12	SCZ	0	0	1	0
NEU2	233788862	rs1083520	4.98e-12	SCZ	0	0	1	0
NEU2	233788869	rs1083519	5.21e-12	SCZ	0	0	1	0
NEU2	233788889	rs1083518	2.66e-11	SCZ	0	0	1	0
NEU2	233788997	rs1083517	1.96e-12	SCZ	0	0	1	0
NEU2	233789076	rs10210717	4.41e-10	SCZ	0	0	1	0
NEU2	233789095	rs895435	1.71e-12	SCZ	0	0	1	0
NEU2	233789463	rs1083515	1.5e-12	SCZ	0	0	1	0
NEU2	233789470	rs1083514	1.58e-12	SCZ	0	0	1	0
INPP5D	234070171	rs28605534	1.9673e-08	AD	0	1	0	0
INPP5D	234070190	rs28609111	2.10372e-08	AD	0	1	0	0
INPP5D	234070233	rs28576692	2.07873e-08	AD	0	1	0	0
INPP5D	234074301	rs7607736	2.12118e-08	AD	0	1	0	0
THRB	24056988	rs4858574	1.963e-16	IQ	0	0	1	0
PRKAR2A	49352619	rs9864406	8.144e-10	IQ	0	0	1	0
BSN	49877585	rs9858428	1.269e-10	IQ	1	0	0	0
BSN	49878078	rs2271960	1.2e-27	IQ	1	0	0	0
BSN	49878113	rs2271961	1.574e-27	IQ	1	0	0	0
BSN	49878652	rs1317140	1.29e-13	IQ	1	0	0	0
APEH	49600426	rs4241406	1.095e-08	IQ	1	0	0	0
AMIGO3	49941436	rs2280406	2.435e-20	IQ	0	0	1	0
AMIGO3	49961780	rs6774354	4.511e-16	IQ	1	0	0	0
IP6K1	50244080	rs2236940	2.279e-08	IQ	0	0	0	1
IP6K1	50247824	rs2236941	3.775e-08	IQ	0	0	0	1
CDHR4	49941436	rs2280406	2.435e-20	IQ	1	0	0	0
GNAI2	50154989	rs2624825	4.505e-22	IQ	1	0	0	0
GNAI2	50158774	rs2856237	1.495e-14	IQ	1	0	0	0
GNAI2	50159844	rs2071207	2.276e-22	IQ	1	0	0	0
SEMA3B	50154989	rs2624825	4.505e-22	IQ	0	1	0	0
SEMA3B	50158774	rs2856237	1.495e-14	IQ	0	1	0	0
SEMA3B	50159844	rs2071207	2.276e-22	IQ	0	1	0	0
SEMA3B	50160109	rs2071206	8.376e-22	IQ	0	0	1	0
SEMA3B	50162291	rs2008877	4.239e-22	IQ	0	0	1	0
RPL29	52716937	rs34157897	1.176e-09	IQ	0	0	1	0
GNL3	52507719	rs13094915	2.897e-08	IQ	1	0	0	1
PBRM1	52507719	rs13094915	2.897e-08	IQ	1	0	0	1
IFT57	108103433	rs3860537	2.994e-08	IQ	0	0	0	1
PCCB	136464612	rs12107125	5.494e-09	IQ	0	1	0	0
PCCB	136468637	rs34992220	6.195e-09	IQ	0	1	0	0
PCCB	136476862	rs6789329	2.5e-09	IQ	1	0	0	0
RPS3A	152682749	rs1366907	1.48e-08	IQ	1	0	0	0
RPS3A	152685171	rs2089811	1.218e-08	IQ	1	0	0	0
RPS3A	152685406	rs1429558	1.095e-08	IQ	1	0	0	0
RPS3A	152688997	rs6855883	1.04e-08	IQ	1	0	0	0
RPS3A	152689274	rs6857073	1.049e-08	IQ	1	0	0	0
SMIM15	60720682	rs12188627	8.68e-13	SCZ	0	0	1	0
SMIM15	60727990	rs10939902	1.06e-13	SCZ	0	0	1	0
TMEM161B	87950290	rs26582	4.295e-08	IQ	0	0	1	0
SLC4A9	139620455	rs13353859	5.797e-09	IQ	1	1	1	0
SLC4A9	139621397	rs12188839	1.076e-08	IQ	1	1	1	0
SLC4A9	139621570	rs12188849	1.647e-11	IQ	1	1	1	0
SLC4A9	139622265	rs35400561	3.266e-09	IQ	1	1	1	0
SLC4A9	139622272	rs34675890	4.286e-09	IQ	1	1	1	0
SLC4A9	139622572	rs13163983	6.421e-09	IQ	1	1	1	0
SLC4A9	139623591	rs7717576	2.794e-11	IQ	1	1	1	0
SLC4A9	139623592	rs7732649	2.93e-11	IQ	1	1	1	0
SLC4A9	139623901	rs1142828	3.058e-11	IQ	1	1	1	0
SLC4A9	139624461	rs4912707	5.443e-09	IQ	1	1	1	0
SLC4A9	139624864	rs7204	3.118e-09	IQ	1	1	1	0
SLC4A9	139624870	rs7203	1.984e-09	IQ	1	1	1	0
SLC4A9	139625347	rs9042	4.754e-09	IQ	1	1	1	0
SLC4A9	139625743	rs3822739	3.028e-09	IQ	1	1	1	0
SLC4A9	139626680	rs4913078	3.237e-09	IQ	1	1	1	0
SLC4A9	139627813	rs9686454	1.047e-11	IQ	1	1	1	0
APBB3	139620455	rs13353859	5.797e-09	IQ	1	0	0	0
SLC35A4	139620455	rs13353859	5.797e-09	IQ	1	0	0	0
APBB3	139621397	rs12188839	1.076e-08	IQ	1	0	0	0
SLC35A4	139621397	rs12188839	1.076e-08	IQ	1	0	0	0
APBB3	139621570	rs12188849	1.647e-11	IQ	1	0	0	0
SLC35A4	139621570	rs12188849	1.647e-11	IQ	1	0	0	0
APBB3	139622265	rs35400561	3.266e-09	IQ	1	0	0	0
SLC35A4	139622265	rs35400561	3.266e-09	IQ	1	0	0	0
APBB3	139622272	rs34675890	4.286e-09	IQ	1	0	0	0
SLC35A4	139622272	rs34675890	4.286e-09	IQ	1	0	0	0
APBB3	139622572	rs13163983	6.421e-09	IQ	1	0	0	0
SLC35A4	139622572	rs13163983	6.421e-09	IQ	1	0	0	0
APBB3	139623591	rs7717576	2.794e-11	IQ	1	0	0	0
SLC35A4	139623591	rs7717576	2.794e-11	IQ	1	0	0	0
APBB3	139623592	rs7732649	2.93e-11	IQ	1	0	0	0
SLC35A4	139623592	rs7732649	2.93e-11	IQ	1	0	0	0
APBB3	139623901	rs1142828	3.058e-11	IQ	1	0	0	0
SLC35A4	139623901	rs1142828	3.058e-11	IQ	1	0	0	0
APBB3	139624461	rs4912707	5.443e-09	IQ	1	0	0	0
SLC35A4	139624461	rs4912707	5.443e-09	IQ	1	0	0	0
APBB3	139624864	rs7204	3.118e-09	IQ	1	0	0	0
SLC35A4	139624864	rs7204	3.118e-09	IQ	1	0	0	0
APBB3	139624870	rs7203	1.984e-09	IQ	1	0	0	0
SLC35A4	139624870	rs7203	1.984e-09	IQ	1	0	0	0
APBB3	139625347	rs9042	4.754e-09	IQ	1	0	0	0
SLC35A4	139625347	rs9042	4.754e-09	IQ	1	0	0	0
APBB3	139625743	rs3822739	3.028e-09	IQ	1	0	0	0
SLC35A4	139625743	rs3822739	3.028e-09	IQ	1	0	0	0
APBB3	139626680	rs4913078	3.237e-09	IQ	1	0	0	0
SLC35A4	139626680	rs4913078	3.237e-09	IQ	1	0	0	0
APBB3	139627813	rs9686454	1.047e-11	IQ	1	0	0	0
SLC35A4	139627813	rs9686454	1.047e-11	IQ	1	0	0	0
IK	139620455	rs13353859	5.797e-09	IQ	1	0	0	0
NDUFA2	139620455	rs13353859	5.797e-09	IQ	1	0	0	0
IK	139621397	rs12188839	1.076e-08	IQ	1	0	0	0
NDUFA2	139621397	rs12188839	1.076e-08	IQ	1	0	0	0
IK	139621570	rs12188849	1.647e-11	IQ	1	0	0	0
NDUFA2	139621570	rs12188849	1.647e-11	IQ	1	0	0	0
IK	139622265	rs35400561	3.266e-09	IQ	1	0	0	0
NDUFA2	139622265	rs35400561	3.266e-09	IQ	1	0	0	0
IK	139622272	rs34675890	4.286e-09	IQ	1	0	0	0
NDUFA2	139622272	rs34675890	4.286e-09	IQ	1	0	0	0
IK	139622572	rs13163983	6.421e-09	IQ	1	0	0	0
NDUFA2	139622572	rs13163983	6.421e-09	IQ	1	0	0	0
IK	139623591	rs7717576	2.794e-11	IQ	1	0	0	0
NDUFA2	139623591	rs7717576	2.794e-11	IQ	1	0	0	0
IK	139623592	rs7732649	2.93e-11	IQ	1	0	0	0
NDUFA2	139623592	rs7732649	2.93e-11	IQ	1	0	0	0
IK	139623901	rs1142828	3.058e-11	IQ	1	0	0	0
NDUFA2	139623901	rs1142828	3.058e-11	IQ	1	0	0	0
IK	139624461	rs4912707	5.443e-09	IQ	1	0	0	0
NDUFA2	139624461	rs4912707	5.443e-09	IQ	1	0	0	0
IK	139624864	rs7204	3.118e-09	IQ	1	0	0	0
NDUFA2	139624864	rs7204	3.118e-09	IQ	1	0	0	0
IK	139624870	rs7203	1.984e-09	IQ	1	0	0	0
NDUFA2	139624870	rs7203	1.984e-09	IQ	1	0	0	0
IK	139625347	rs9042	4.754e-09	IQ	1	0	0	0
NDUFA2	139625347	rs9042	4.754e-09	IQ	1	0	0	0
IK	139625743	rs3822739	3.028e-09	IQ	1	0	0	0
NDUFA2	139625743	rs3822739	3.028e-09	IQ	1	0	0	0
IK	139626680	rs4913078	3.237e-09	IQ	1	0	0	0
NDUFA2	139626680	rs4913078	3.237e-09	IQ	1	0	0	0
IK	139627813	rs9686454	1.047e-11	IQ	1	0	0	0
NDUFA2	139627813	rs9686454	1.047e-11	IQ	1	0	0	0
GRIA1	152011814	rs11956651	7.32e-10	SCZ	0	0	1	0
GRIA1	152012437	rs67979431	2.32e-09	SCZ	0	0	1	0
GRIA1	152012507	rs72797254	3.61e-08	SCZ	0	0	1	0
GRIA1	152012795	rs9324734	8.37e-10	SCZ	0	0	1	0
GRIA1	152013789	rs10515675	8.84e-10	SCZ	0	0	1	0
GRIA1	152013887	rs10515676	1.06e-09	SCZ	0	0	1	0
GRIA1	152014061	rs4958566	9.34e-10	SCZ	0	0	1	0
GRIA1	152014666	rs6871699	8.86e-10	SCZ	0	0	1	0
GRIA1	152014941	rs17454420	1.58e-08	SCZ	0	0	1	0
GRIA1	152015208	rs6895969	9.72e-10	SCZ	0	0	1	0
GRIA1	152016594	rs4406125	9.71e-10	SCZ	0	0	1	0
GRIA1	152018288	rs72797262	3.89e-09	SCZ	0	0	1	0
GRIA1	152018343	rs4398624	1.09e-09	SCZ	0	0	1	0
H4C4	26031811	rs10484435	1.16e-22	SCZ	0	0	1	0
H4C5	26031811	rs10484435	1.16e-22	SCZ	0	0	1	0
H3C4	26054171	rs60512607	1.15e-23	SCZ	0	0	0	1
AL031777.2	26054171	rs60512607	1.15e-23	SCZ	0	0	0	1
H2AC7	26054171	rs60512607	1.15e-23	SCZ	0	0	0	1
H3C4	26057781	rs13201821	1.26e-23	SCZ	0	0	0	1
AL031777.2	26057781	rs13201821	1.26e-23	SCZ	0	0	0	1
H2AC7	26057781	rs13201821	1.26e-23	SCZ	0	0	0	1
H4C5	26054171	rs60512607	1.15e-23	SCZ	1	0	0	0
H4C5	26057781	rs13201821	1.26e-23	SCZ	1	0	0	0
H4C8	26119245	rs13206443	7.73e-24	SCZ	0	0	1	0
H2BC12	26295686	rs2893820	2.36e-08	SCZ	0	1	0	0
H2AC12	26295686	rs2893820	2.36e-08	SCZ	0	1	0	0
H2BC12	26295926	rs9393698	3.7e-09	SCZ	0	1	0	0
H2AC12	26295926	rs9393698	3.7e-09	SCZ	0	1	0	0
POM121L2	27462824	rs2393962	4.278e-08	MDD	0	0	1	0
POM121L2	27830326	rs200983	4.342e-17	MDD	0	0	1	0
POM121L2	27830326	rs200983	1.91e-30	SCZ	0	0	1	0
POM121L2	27835772	rs200950	5.241e-17	MDD	0	0	1	0
POM121L2	27835772	rs200950	1.85e-30	SCZ	0	0	1	0
POM121L2	27835930	rs200951	1.982e-13	MDD	0	0	1	0
POM121L2	27835930	rs200951	3.22e-11	SCZ	0	0	1	0
ZNF184	27720712	rs36042294	1.877e-09	MDD	0	0	0	1
ZNF184	27720712	rs36042294	6.12e-12	SCZ	0	0	0	1
ZNF184	27722064	rs4713121	2.764e-11	MDD	0	0	0	1
ZNF184	27722064	rs4713121	5.32e-17	SCZ	0	0	0	1
ZNF184	27728827	rs7773070	4.216e-12	MDD	0	0	0	1
ZNF184	27728827	rs7773070	1.07e-17	SCZ	0	0	0	1
H3C12	27720712	rs36042294	1.877e-09	MDD	0	0	0	1
H2AC17	27720712	rs36042294	1.877e-09	MDD	0	0	0	1
H2BC17	27720712	rs36042294	1.877e-09	MDD	0	0	0	1
H3C12	27720712	rs36042294	6.12e-12	SCZ	0	0	0	1
H2AC17	27720712	rs36042294	6.12e-12	SCZ	0	0	0	1
H2BC17	27720712	rs36042294	6.12e-12	SCZ	0	0	0	1
H3C12	27722064	rs4713121	2.764e-11	MDD	0	0	0	1
H2AC17	27722064	rs4713121	2.764e-11	MDD	0	0	0	1
H2BC17	27722064	rs4713121	2.764e-11	MDD	0	0	0	1
H3C12	27722064	rs4713121	5.32e-17	SCZ	0	0	0	1
H2AC17	27722064	rs4713121	5.32e-17	SCZ	0	0	0	1
H2BC17	27722064	rs4713121	5.32e-17	SCZ	0	0	0	1
H3C12	27728827	rs7773070	4.216e-12	MDD	0	0	0	1
H2AC17	27728827	rs7773070	4.216e-12	MDD	0	0	0	1
H2BC17	27728827	rs7773070	4.216e-12	MDD	0	0	0	1
H3C12	27728827	rs7773070	1.07e-17	SCZ	0	0	0	1
H2AC17	27728827	rs7773070	1.07e-17	SCZ	0	0	0	1
H2BC17	27728827	rs7773070	1.07e-17	SCZ	0	0	0	1
H3C12	27740666	rs9468223	1.623e-11	MDD	1	0	0	0
H2AC17	27740666	rs9468223	1.623e-11	MDD	1	0	0	0
H2BC17	27740666	rs9468223	1.623e-11	MDD	1	0	0	0
H3C12	27740666	rs9468223	1.18e-18	SCZ	1	0	0	0
H2AC17	27740666	rs9468223	1.18e-18	SCZ	1	0	0	0
H2BC17	27740666	rs9468223	1.18e-18	SCZ	1	0	0	0
H3C12	27741825	rs2179094	1.578e-11	MDD	1	0	0	0
H2AC17	27741825	rs2179094	1.578e-11	MDD	1	0	0	0
H2BC17	27741825	rs2179094	1.578e-11	MDD	1	0	0	0
H3C12	27741825	rs2179094	3.19e-18	SCZ	1	0	0	0
H2AC17	27741825	rs2179094	3.19e-18	SCZ	1	0	0	0
H2BC17	27741825	rs2179094	3.19e-18	SCZ	1	0	0	0
H3C12	27742035	rs1985099	1.224e-11	MDD	1	0	0	0
H2AC17	27742035	rs1985099	1.224e-11	MDD	1	0	0	0
H2BC17	27742035	rs1985099	1.224e-11	MDD	1	0	0	0
H3C12	27742035	rs1985099	1.9e-18	SCZ	1	0	0	0
H2AC17	27742035	rs1985099	1.9e-18	SCZ	1	0	0	0
H2BC17	27742035	rs1985099	1.9e-18	SCZ	1	0	0	0
H3C12	28322296	rs6903823	7.62e-27	SCZ	0	1	0	0
H2AC17	28322296	rs6903823	7.62e-27	SCZ	0	1	0	0
H2BC17	28322296	rs6903823	7.62e-27	SCZ	0	1	0	0
H3C12	28324378	rs35353359	2.881e-18	MDD	0	1	0	0
H2AC17	28324378	rs35353359	2.881e-18	MDD	0	1	0	0
H2BC17	28324378	rs35353359	2.881e-18	MDD	0	1	0	0
H3C12	28324378	rs35353359	1.3e-40	SCZ	0	1	0	0
H2AC17	28324378	rs35353359	1.3e-40	SCZ	0	1	0	0
H2BC17	28324378	rs35353359	1.3e-40	SCZ	0	1	0	0
H3C12	28324397	rs213236	3.73e-15	SCZ	0	1	0	0
H2AC17	28324397	rs213236	3.73e-15	SCZ	0	1	0	0
H2BC17	28324397	rs213236	3.73e-15	SCZ	0	1	0	0
H3C12	28325201	rs6921919	4.86e-28	SCZ	0	1	0	0
H2AC17	28325201	rs6921919	4.86e-28	SCZ	0	1	0	0
H2BC17	28325201	rs6921919	4.86e-28	SCZ	0	1	0	0
H3C12	28325308	rs6922111	6.3e-28	SCZ	0	1	0	0
H2AC17	28325308	rs6922111	6.3e-28	SCZ	0	1	0	0
H2BC17	28325308	rs6922111	6.3e-28	SCZ	0	1	0	0
ZNF165	28322296	rs6903823	7.62e-27	SCZ	1	0	0	0
ZNF165	28324378	rs35353359	2.881e-18	MDD	1	0	0	0
ZNF165	28324378	rs35353359	1.3e-40	SCZ	1	0	0	0
ZNF165	28324397	rs213236	3.73e-15	SCZ	1	0	0	0
ZNF165	28325201	rs6921919	4.86e-28	SCZ	1	0	0	0
ZNF165	28325308	rs6922111	6.3e-28	SCZ	1	0	0	0
ZKSCAN3	28072602	rs2281588	5.502e-12	MDD	1	1	0	0
ZKSCAN3	28072602	rs2281588	2.61e-13	SCZ	1	1	0	0
ZKSCAN3	28074901	rs35952432	4.519e-17	MDD	1	1	0	0
ZKSCAN3	28074901	rs35952432	1.84e-40	SCZ	1	1	0	0
ZKSCAN3	28074925	rs35576511	4.457e-12	MDD	1	1	0	0
ZKSCAN3	28074925	rs35576511	1.53e-14	SCZ	1	1	0	0
ZKSCAN3	28075000	rs34131763	4.295e-12	MDD	1	1	0	0
ZKSCAN3	28075000	rs34131763	9.78e-14	SCZ	1	1	0	0
ZKSCAN3	28075911	rs112615652	5.345e-12	MDD	1	1	0	0
ZKSCAN3	28075911	rs112615652	6.12e-14	SCZ	1	1	0	0
ZKSCAN3	28076270	rs35193936	4.295e-12	MDD	1	1	0	0
ZKSCAN3	28076270	rs35193936	1.26e-13	SCZ	1	1	0	0
ZKSCAN8	28210293	rs9357067	2.285e-11	MDD	0	1	0	0
ZKSCAN8	28210293	rs9357067	5.65e-17	SCZ	0	1	0	0
ZKSCAN8	28210688	rs967005	6.9e-17	SCZ	0	1	0	0
PGBD1	28101678	rs4713141	3.514e-12	MDD	0	0	0	1
PGBD1	28101678	rs4713141	9.85e-14	SCZ	0	0	0	1
PGBD1	28106141	rs6941992	5.323e-12	MDD	0	0	0	1
PGBD1	28106141	rs6941992	1.03e-13	SCZ	0	0	0	1
ZSCAN31	28101678	rs4713141	3.514e-12	MDD	0	1	0	0
ZSCAN31	28101678	rs4713141	9.85e-14	SCZ	0	1	0	0
ZSCAN31	28106141	rs6941992	5.323e-12	MDD	0	1	0	0
ZSCAN31	28106141	rs6941992	1.03e-13	SCZ	0	1	0	0
ZKSCAN8	28322296	rs6903823	7.62e-27	SCZ	0	1	0	0
ZKSCAN8	28324378	rs35353359	2.881e-18	MDD	0	1	0	0
ZKSCAN8	28324378	rs35353359	1.3e-40	SCZ	0	1	0	0
ZKSCAN8	28324397	rs213236	3.73e-15	SCZ	0	1	0	0
ZKSCAN8	28325201	rs6921919	4.86e-28	SCZ	0	1	0	0
ZKSCAN8	28325308	rs6922111	6.3e-28	SCZ	0	1	0	0
ZSCAN31	28210293	rs9357067	2.285e-11	MDD	1	0	0	1
ZSCAN31	28210293	rs9357067	5.65e-17	SCZ	1	0	0	1
ZSCAN31	28210688	rs967005	6.9e-17	SCZ	1	0	0	1
GRM4	33738442	rs943472	4.38e-10	SCZ	1	0	1	0
GRM4	33739960	rs10947436	4.64e-10	SCZ	1	0	1	0
ARMC2	108885623	rs1536057	5.485e-12	IQ	0	0	1	0
ARMC2	108888593	rs2253310	4.304e-21	IQ	0	0	1	0
EIF3B	2285178	rs33922585	3.72e-08	SCZ	1	1	1	0
SNX8	2285178	rs33922585	3.72e-08	SCZ	1	1	1	0
PGAM2	44808017	rs1050327	7.749e-09	IQ	0	0	1	0
PGAM2	44808091	rs1050331	2.221e-09	IQ	0	0	1	0
PGAM2	44809273	rs1065646	1.24e-08	IQ	0	0	1	0
NACAD	44808017	rs1050327	7.749e-09	IQ	0	0	1	0
NACAD	44808091	rs1050331	2.221e-09	IQ	0	0	1	0
NACAD	44809273	rs1065646	1.24e-08	IQ	0	0	1	0
PILRB	99810643	rs1618851	8.82238e-10	AD	1	1	1	1
PILRB	99811204	rs1623264	9.10589e-10	AD	1	1	1	1
PILRB	99811464	rs1727130	8.80746e-10	AD	1	1	1	1
PILRB	99812870	rs1727133	1.86593e-09	AD	1	1	1	1
PILRB	99813672	rs1727134	7.41311e-10	AD	1	1	1	1
PILRB	99815247	rs1727138	6.13811e-10	AD	1	1	1	1
PILRB	99815367	rs1727139	9.84807e-10	AD	1	1	1	1
PILRB	99815399	rs1727140	8.41632e-10	AD	1	1	1	1
RBM28	127344680	rs1881084	1.463e-09	IQ	0	0	1	0
RBM28	127681555	rs6953231	1.869e-11	IQ	0	0	1	0
RBM28	127681703	rs17151682	1.048e-11	IQ	0	0	1	0
EPHB6	143083661	rs6464547	1.12657e-08	AD	0	0	1	0
EPHB6	143083839	rs6464548	9.70564e-09	AD	0	0	1	0
EPHB6	143088526	rs1131885	3.05021e-09	AD	0	0	1	0
EPHB6	143089159	rs3812406	5.68036e-09	AD	0	0	1	0
GSTK1	143107876	rs11762262	6.83304e-09	AD	0	1	0	0
CLU	27327841	rs2565064	2.61e-09	SCZ	0	1	0	0
ESCO2	27327841	rs2565064	2.61e-09	SCZ	0	0	1	0
NSD3	38127768	rs3739252	2.84e-09	SCZ	0	1	0	1
LETM2	38127768	rs3739252	2.84e-09	SCZ	1	0	0	0
TACC1	38272542	rs4647905	2.07e-09	SCZ	0	0	1	0
TACC1	38272582	rs4647903	1.82e-09	SCZ	0	0	1	0
TSNARE1	143370923	rs7814166	3.28e-13	SCZ	0	0	1	0
TSNARE1	143373005	rs55878729	4.18e-08	SCZ	0	0	1	0
TSNARE1	143373494	rs4976994	1.04e-09	SCZ	0	0	1	0
TSNARE1	143373972	rs6998660	4.21e-09	SCZ	0	0	1	0
ADGRB1	143370923	rs7814166	3.28e-13	SCZ	1	0	0	0
ADGRB1	143373005	rs55878729	4.18e-08	SCZ	1	0	0	0
ADGRB1	143373494	rs4976994	1.04e-09	SCZ	1	0	0	0
ADGRB1	143373972	rs6998660	4.21e-09	SCZ	1	0	0	0
ZFP41	143399860	rs56055628	1.24e-08	SCZ	0	0	1	0
AC138696.1	143399860	rs56055628	1.24e-08	SCZ	0	0	1	0
BOP1	145744429	rs2721173	2.887e-09	IQ	0	1	0	0
HSF1	145744429	rs2721173	2.887e-09	IQ	0	1	0	0
ERCC6L2	98259703	rs10512248	3.446e-08	IQ	0	0	1	0
CDC14B	99261204	rs10991379	3.593e-08	IQ	1	0	0	0
CDC14B	99262296	rs7871404	2.161e-08	IQ	1	0	0	0
CDC14B	99263821	rs10820739	4.162e-08	IQ	1	0	0	0
CDC14B	99266389	rs10114668	3.02e-08	IQ	1	0	0	0
NTMT1	131891152	rs7023900	2.687e-08	IQ	0	1	0	0
NTMT1	131894340	rs7037163	1.132e-08	IQ	0	1	0	0
NTMT1	131894808	rs2094397	5.073e-09	IQ	0	1	0	0
NTMT1	131895076	rs34055941	9.818e-09	IQ	0	1	0	0
NTMT1	131899299	rs7036236	1.085e-08	IQ	0	1	0	0
NTMT1	131899312	rs7021449	1.218e-08	IQ	0	1	0	0
NTMT1	131899690	rs3124510	1.608e-08	IQ	0	1	0	0
ASB6	131891152	rs7023900	2.687e-08	IQ	0	0	0	1
ASB6	131894340	rs7037163	1.132e-08	IQ	0	0	0	1
ASB6	131894808	rs2094397	5.073e-09	IQ	0	0	0	1
ASB6	131895076	rs34055941	9.818e-09	IQ	0	0	0	1
ASB6	131899299	rs7036236	1.085e-08	IQ	0	0	0	1
ASB6	131899312	rs7021449	1.218e-08	IQ	0	0	0	1
ASB6	131899690	rs3124510	1.608e-08	IQ	0	0	0	1
NTMT1	131900180	rs2297112	1.331e-08	IQ	0	1	0	1
NTMT1	131900770	rs713218	1.601e-08	IQ	0	1	0	1
NTMT1	131900920	rs713219	1.528e-08	IQ	0	1	0	1
NTMT1	131901284	rs3118632	1.299e-08	IQ	0	1	0	1
NTMT1	131901458	rs3124511	1.203e-08	IQ	0	1	0	1
NTMT1	131903021	rs10988223	2.245e-08	IQ	0	1	0	1
NTMT1	131903334	rs10988224	2.044e-08	IQ	0	1	0	1
NTMT1	131903881	rs3124512	7.248e-09	IQ	0	1	0	1
NTMT1	131903923	rs6478867	1.47e-08	IQ	0	1	0	1
NTMT1	131904294	rs2297111	1.639e-08	IQ	0	1	0	1
NTMT1	131904593	rs3124513	1.174e-08	IQ	0	1	0	1
NTMT1	131904608	rs3124514	1.629e-08	IQ	0	1	0	1
NTMT1	131905177	rs2254230	1.059e-08	IQ	0	1	0	1
NTMT1	131906293	rs10760589	1.019e-08	IQ	0	1	0	1
NTMT1	131907980	rs1360172	1.103e-08	IQ	0	1	0	1
NTMT1	131908007	rs1819381	9.721e-09	IQ	0	1	0	1
C9orf50	131900180	rs2297112	1.331e-08	IQ	0	0	1	0
C9orf50	131900770	rs713218	1.601e-08	IQ	0	0	1	0
C9orf50	131900920	rs713219	1.528e-08	IQ	0	0	1	0
C9orf50	131901284	rs3118632	1.299e-08	IQ	0	0	1	0
C9orf50	131901458	rs3124511	1.203e-08	IQ	0	0	1	0
C9orf50	131903021	rs10988223	2.245e-08	IQ	0	0	1	0
C9orf50	131903334	rs10988224	2.044e-08	IQ	0	0	1	0
C9orf50	131903881	rs3124512	7.248e-09	IQ	0	0	1	0
C9orf50	131903923	rs6478867	1.47e-08	IQ	0	0	1	0
C9orf50	131904294	rs2297111	1.639e-08	IQ	0	0	1	0
C9orf50	131904593	rs3124513	1.174e-08	IQ	0	0	1	0
C9orf50	131904608	rs3124514	1.629e-08	IQ	0	0	1	0
C9orf50	131905177	rs2254230	1.059e-08	IQ	0	0	1	0
C9orf50	131906293	rs10760589	1.019e-08	IQ	0	0	1	0
C9orf50	131907980	rs1360172	1.103e-08	IQ	0	0	1	0
C9orf50	131908007	rs1819381	9.721e-09	IQ	0	0	1	0
NTMT1	131929957	rs12057089	7.465e-10	IQ	1	0	0	0
KCNIP2	103765790	rs7350429	4.432e-10	IQ	0	1	0	1
NFKB2	104342206	rs729025	1e-09	SCZ	1	0	0	0
CNNM2	104829469	rs1926032	4.52e-16	SCZ	0	0	1	0
CNNM2	104851301	rs17094683	1.82e-17	SCZ	0	0	0	1
CNNM2	104851889	rs12217501	1.19e-17	SCZ	0	0	0	1
CNNM2	104851912	rs12220743	1.46e-17	SCZ	0	0	0	1
CNNM2	104853503	rs2274341	4.97e-08	SCZ	0	0	0	1
CNNM2	104855656	rs1926030	9.2e-15	SCZ	0	0	0	1
CNNM2	104856162	rs12412038	2.09e-17	SCZ	0	0	0	1
NT5C2	104840967	rs12219901	3.01e-17	SCZ	1	0	0	0
NT5C2	104840970	rs7921574	1.68e-14	SCZ	1	0	0	0
NT5C2	104841479	rs10458729	3.05e-17	SCZ	1	0	0	0
NT5C2	104844872	rs7092200	2.21e-12	SCZ	1	0	0	0
RPEL1	104840967	rs12219901	3.01e-17	SCZ	0	0	0	1
RPEL1	104840970	rs7921574	1.68e-14	SCZ	0	0	0	1
RPEL1	104841479	rs10458729	3.05e-17	SCZ	0	0	0	1
RPEL1	104844872	rs7092200	2.21e-12	SCZ	0	0	0	1
KBTBD4	47495746	rs11039255	3.325e-08	IQ	0	0	1	0
FAM180B	47495746	rs11039255	3.325e-08	IQ	0	0	1	0
SSRP1	57560452	rs11570190	2.38e-09	SCZ	0	1	0	0
P2RX3	57560452	rs11570190	2.38e-09	SCZ	0	1	0	0
SSRP1	57562169	rs11229130	2.53e-09	SCZ	0	1	0	0
P2RX3	57562169	rs11229130	2.53e-09	SCZ	0	1	0	0
SSRP1	57562525	rs11229131	2.11e-09	SCZ	0	1	0	0
P2RX3	57562525	rs11229131	2.11e-09	SCZ	0	1	0	0
SSRP1	57565800	rs10792112	1.72e-09	SCZ	0	1	0	0
P2RX3	57565800	rs10792112	1.72e-09	SCZ	0	1	0	0
OR9I1	57654605	rs2509808	1.11e-08	SCZ	0	0	1	0
OR9I1	57654991	rs78587207	1.26e-08	SCZ	0	0	1	0
OR9I1	57656902	rs12807357	1.93e-08	SCZ	0	0	1	0
OR9I1	57657141	rs673344	1.47e-08	SCZ	0	0	1	0
OR5B21	57654605	rs2509808	1.11e-08	SCZ	0	0	1	0
OR5B21	57654991	rs78587207	1.26e-08	SCZ	0	0	1	0
OR5B21	57656902	rs12807357	1.93e-08	SCZ	0	0	1	0
OR5B21	57657141	rs673344	1.47e-08	SCZ	0	0	1	0
MS4A6E	59948374	rs17602572	2.68831e-15	AD	0	1	0	0
MS4A7	60031270	rs7128450	1.341e-12	AD	0	1	0	0
MS4A14	60031270	rs7128450	1.341e-12	AD	0	1	0	0
MS4A7	60031399	rs10736700	1.07758e-12	AD	0	1	0	0
MS4A14	60031399	rs10736700	1.07758e-12	AD	0	1	0	0
MS4A7	60031476	rs10736701	1.35011e-12	AD	0	1	0	0
MS4A14	60031476	rs10736701	1.35011e-12	AD	0	1	0	0
MS4A7	60033371	rs7930318	1.43388e-12	AD	0	1	0	0
MS4A14	60033371	rs7930318	1.43388e-12	AD	0	1	0	0
MS4A7	60033448	rs4938932	1.56332e-12	AD	0	1	0	0
MS4A14	60033448	rs4938932	1.56332e-12	AD	0	1	0	0
MS4A15	60031270	rs7128450	1.341e-12	AD	0	1	1	0
MS4A15	60031399	rs10736700	1.07758e-12	AD	0	1	1	0
MS4A15	60031476	rs10736701	1.35011e-12	AD	0	1	1	0
MS4A15	60033371	rs7930318	1.43388e-12	AD	0	1	1	0
MS4A15	60033448	rs4938932	1.56332e-12	AD	0	1	1	0
CCDC82	95560371	rs586238	1.423e-08	IQ	0	1	0	1
JRKL	95560371	rs586238	1.423e-08	IQ	0	1	0	1
CCDC82	95560473	rs488246	2.483e-08	IQ	0	1	0	1
JRKL	95560473	rs488246	2.483e-08	IQ	0	1	0	1
CCDC82	95560539	rs587123	1.548e-08	IQ	0	1	0	1
JRKL	95560539	rs587123	1.548e-08	IQ	0	1	0	1
CCDC82	95560853	rs598876	1.414e-08	IQ	0	1	0	1
JRKL	95560853	rs598876	1.414e-08	IQ	0	1	0	1
SORL1	121448254	rs3781835	4.38773e-08	AD	0	0	1	0
SORL1	121468256	rs7939826	3.32496e-08	AD	0	0	0	1
OR8B8	124605290	rs1939214	2.01e-09	SCZ	0	0	1	0
OR8B8	124606285	rs12807809	8.63e-09	SCZ	0	0	1	0
OR8B8	124606484	rs36053597	2.83e-09	SCZ	0	0	1	0
DNAJC22	49464449	rs7969091	1.836e-12	IQ	1	0	0	0
CYP27B1	58290226	rs3751330	4.996e-08	IQ	0	1	0	0
EEF1AKMT3	58290226	rs3751330	4.996e-08	IQ	0	1	0	0
METTL1	58290226	rs3751330	4.996e-08	IQ	0	1	0	0
AC025165.3	58290226	rs3751330	4.996e-08	IQ	0	1	0	0
CYP27B1	58290278	rs3751331	2.079e-11	IQ	0	1	0	0
EEF1AKMT3	58290278	rs3751331	2.079e-11	IQ	0	1	0	0
METTL1	58290278	rs3751331	2.079e-11	IQ	0	1	0	0
AC025165.3	58290278	rs3751331	2.079e-11	IQ	0	1	0	0
CYP27B1	58291574	rs11172375	3.309e-11	IQ	0	1	0	0
EEF1AKMT3	58291574	rs11172375	3.309e-11	IQ	0	1	0	0
METTL1	58291574	rs11172375	3.309e-11	IQ	0	1	0	0
AC025165.3	58291574	rs11172375	3.309e-11	IQ	0	1	0	0
CYP27B1	58292707	rs1962047	8.891e-12	IQ	0	1	0	0
EEF1AKMT3	58292707	rs1962047	8.891e-12	IQ	0	1	0	0
METTL1	58292707	rs1962047	8.891e-12	IQ	0	1	0	0
AC025165.3	58292707	rs1962047	8.891e-12	IQ	0	1	0	0
CYP27B1	58299037	rs7954591	4.737e-08	IQ	0	1	0	0
EEF1AKMT3	58299037	rs7954591	4.737e-08	IQ	0	1	0	0
METTL1	58299037	rs7954591	4.737e-08	IQ	0	1	0	0
AC025165.3	58299037	rs7954591	4.737e-08	IQ	0	1	0	0
POC1B-GALNT4	89757937	rs10506971	1.652e-09	ADHD	0	1	0	0
C12orf65	123460962	rs884956	3.397e-08	IQ	1	0	0	0
C12orf65	123460962	rs884956	2.13e-11	SCZ	1	0	0	0
C12orf65	123469647	rs3741530	5.786e-09	IQ	1	0	0	0
C12orf65	123469647	rs3741530	1.47e-11	SCZ	1	0	0	0
ARL6IP4	123712416	rs2851435	1.27e-08	SCZ	1	0	0	0
ABCB9	123712416	rs2851435	1.27e-08	SCZ	1	0	0	0
ARL6IP4	123712712	rs1716172	5.78e-10	SCZ	1	0	0	0
ABCB9	123712712	rs1716172	5.78e-10	SCZ	1	0	0	0
ARL6IP4	123714236	rs1727334	1.21e-09	SCZ	1	0	0	0
ABCB9	123714236	rs1727334	1.21e-09	SCZ	1	0	0	0
ARL6IP4	123719444	rs7304782	1.82e-14	SCZ	1	0	0	0
ABCB9	123719444	rs7304782	1.82e-14	SCZ	1	0	0	0
ARL6IP4	123719528	rs7139321	2.97e-11	SCZ	1	0	0	0
ABCB9	123719528	rs7139321	2.97e-11	SCZ	1	0	0	0
ARL6IP4	123719585	rs4759409	1.73e-09	SCZ	1	0	0	0
ABCB9	123719585	rs4759409	1.73e-09	SCZ	1	0	0	0
PITPNM2	123528405	rs655293	3.48e-10	SCZ	0	1	0	0
PITPNM2	123529056	rs11608811	9.187e-09	IQ	0	1	0	0
PITPNM2	123529056	rs11608811	4.73e-12	SCZ	0	1	0	0
CDK2AP1	123878262	rs28825193	4.74e-09	SCZ	0	0	0	1
TMED2	123750748	rs4553407	1.32e-10	SCZ	1	0	0	0
TMED2	123750895	rs1402275	2.46e-09	SCZ	1	0	0	0
TMED2	123878262	rs28825193	4.74e-09	SCZ	1	0	0	1
RXFP2	31790053	rs9529218	2.231e-10	MDD	1	0	0	0
RXFP2	31799646	rs9529314	3.716e-10	MDD	1	0	0	0
EIF5	103955247	rs4143998	7.545e-09	IQ	1	0	0	0
EIF5	103955247	rs4143998	7.959e-09	MDD	1	0	0	0
MARK3	103967299	rs9671414	7.513e-09	IQ	1	0	0	0
MARK3	103967299	rs9671414	6.189e-09	MDD	1	0	0	0
MARK3	103967820	rs2756132	1.752e-08	IQ	1	0	0	0
MARK3	103967820	rs2756132	8.892e-09	MDD	1	0	0	0
XRCC3	104035292	rs12894729	1.72e-12	SCZ	0	1	0	1
ZFYVE21	104035292	rs12894729	1.72e-12	SCZ	0	1	0	1
XRCC3	104036024	rs9652403	2.017e-09	IQ	0	1	0	1
ZFYVE21	104036024	rs9652403	2.017e-09	IQ	0	1	0	1
XRCC3	104036024	rs9652403	7.367e-09	MDD	0	1	0	1
ZFYVE21	104036024	rs9652403	7.367e-09	MDD	0	1	0	1
XRCC3	104039132	rs55825782	1.378e-08	MDD	0	1	0	1
ZFYVE21	104039132	rs55825782	1.378e-08	MDD	0	1	0	1
SRP14	40566759	rs56282503	2.3e-08	SCZ	1	0	1	0
DMXL2	52050037	rs8026066	9.763e-11	IQ	0	0	0	1
DMXL2	52057940	rs17610835	2.064e-10	IQ	0	0	0	1
FSD2	83223425	rs1145173	3.56e-09	SCZ	1	0	0	0
WHAMM	83223425	rs1145173	3.56e-09	SCZ	1	0	0	0
FSD2	83223616	rs1145172	4.48e-09	SCZ	1	0	0	0
WHAMM	83223616	rs1145172	4.48e-09	SCZ	1	0	0	0
HDGFL3	83223425	rs1145173	3.56e-09	SCZ	0	0	1	0
HDGFL3	83223616	rs1145172	4.48e-09	SCZ	0	0	1	0
WDR73	85343980	rs35960805	4.73e-08	SCZ	0	0	1	0
SLC28A1	85193869	rs62021197	3.67e-08	SCZ	0	0	0	1
SLC28A1	85193937	rs62021198	3.49e-08	SCZ	0	0	0	1
SLC28A1	85196244	rs62021208	4.22e-08	SCZ	0	0	0	1
NMB	85357649	rs56864281	3.17e-09	SCZ	0	1	0	0
NMB	85357857	chr15_85357857_I	8.548e-09	BIP	0	1	0	0
BLM	91418394	rs8027450	7.07e-10	SCZ	1	1	0	1
GRIN2A	10132980	rs72772347	1.558e-08	IQ	1	0	0	0
NUBP1	10221419	rs72776048	3.251e-08	IQ	0	0	1	0
RBBP6	24832408	rs11646987	1.522e-11	IQ	0	0	0	1
RBBP6	24832693	rs12599643	1.255e-11	IQ	0	0	0	1
TNRC6A	24803620	rs1862451	2.731e-12	IQ	0	0	0	1
SULT1A1	28517709	rs26528	6.08e-17	IQ	0	0	0	1
SULT1A1	28519096	rs153109	5.898e-17	IQ	0	0	0	1
ATXN2L	28956464	rs7188755	8.08e-15	IQ	0	1	0	1
KIF22	30030195	rs11642612	1.71e-09	SCZ	0	0	1	0
KIF22	30030699	rs11150581	1.49e-09	SCZ	0	0	1	0
PRRT2	29931899	rs4407079	6.42e-10	SCZ	0	0	1	0
AC009133.6	29931899	rs4407079	6.42e-10	SCZ	0	0	1	0
PAGR1	29931899	rs4407079	6.42e-10	SCZ	0	0	1	0
AC120114.4	29931899	rs4407079	6.42e-10	SCZ	0	0	1	0
PRRT2	29932064	rs4609871	5.5e-10	SCZ	0	0	1	0
AC009133.6	29932064	rs4609871	5.5e-10	SCZ	0	0	1	0
PAGR1	29932064	rs4609871	5.5e-10	SCZ	0	0	1	0
AC120114.4	29932064	rs4609871	5.5e-10	SCZ	0	0	1	0
PRRT2	29932691	rs9936474	4.04e-10	SCZ	0	0	1	0
AC009133.6	29932691	rs9936474	4.04e-10	SCZ	0	0	1	0
PAGR1	29932691	rs9936474	4.04e-10	SCZ	0	0	1	0
AC120114.4	29932691	rs9936474	4.04e-10	SCZ	0	0	1	0
PRRT2	29934050	rs12932403	4.96e-10	SCZ	0	0	1	0
AC009133.6	29934050	rs12932403	4.96e-10	SCZ	0	0	1	0
PAGR1	29934050	rs12932403	4.96e-10	SCZ	0	0	1	0
AC120114.4	29934050	rs12932403	4.96e-10	SCZ	0	0	1	0
PRRT2	29934754	rs12596042	3.67e-10	SCZ	0	0	1	0
AC009133.6	29934754	rs12596042	3.67e-10	SCZ	0	0	1	0
PAGR1	29934754	rs12596042	3.67e-10	SCZ	0	0	1	0
AC120114.4	29934754	rs12596042	3.67e-10	SCZ	0	0	1	0
PRRT2	29934819	rs11150574	4.15e-10	SCZ	0	0	1	0
AC009133.6	29934819	rs11150574	4.15e-10	SCZ	0	0	1	0
PAGR1	29934819	rs11150574	4.15e-10	SCZ	0	0	1	0
AC120114.4	29934819	rs11150574	4.15e-10	SCZ	0	0	1	0
PRRT2	29935066	rs11150575	1.37e-09	SCZ	0	0	1	0
AC009133.6	29935066	rs11150575	1.37e-09	SCZ	0	0	1	0
PAGR1	29935066	rs11150575	1.37e-09	SCZ	0	0	1	0
AC120114.4	29935066	rs11150575	1.37e-09	SCZ	0	0	1	0
PRRT2	29939293	rs4424923	4.94e-10	SCZ	0	0	1	0
AC009133.6	29939293	rs4424923	4.94e-10	SCZ	0	0	1	0
PAGR1	29939293	rs4424923	4.94e-10	SCZ	0	0	1	0
AC120114.4	29939293	rs4424923	4.94e-10	SCZ	0	0	1	0
CDIPT	30016022	rs12928610	7.33e-09	SCZ	1	0	0	0
CDIPT	30018720	rs12921753	1.1e-08	SCZ	1	0	0	0
CDIPT	30018982	rs9972866	1.37e-08	SCZ	1	0	0	0
CNOT1	58544295	rs246192	1.29e-09	SCZ	0	0	0	1
CNOT1	58547858	rs246193	7.25e-10	SCZ	0	0	0	1
SETD6	58682616	rs154440	3.2e-09	SCZ	1	0	0	0
NFATC3	68297228	rs9888986	3.517e-08	IQ	0	1	0	0
HIC1	2143460	rs10852932	1.64e-09	SCZ	1	1	0	0
MTMR4	56708979	rs368243	2.053e-08	IQ	1	0	0	1
MTMR4	56709034	rs411988	1.105e-08	IQ	1	0	0	1
MTMR4	56709077	rs420878	1.167e-12	IQ	1	0	0	1
MTMR4	57075299	rs3826353	1.87e-13	IQ	0	0	1	0
AC011195.3	56611372	rs12453049	7.125e-13	IQ	0	0	0	1
TEX14	56611372	rs12453049	7.125e-13	IQ	0	0	0	1
RAD51C	56611372	rs12453049	7.125e-13	IQ	0	0	0	1
AC011195.3	56611920	rs2009948	5.277e-13	IQ	0	0	0	1
TEX14	56611920	rs2009948	5.277e-13	IQ	0	0	0	1
RAD51C	56611920	rs2009948	5.277e-13	IQ	0	0	0	1
AC011195.3	56619581	rs6503866	8.235e-13	IQ	0	0	0	1
TEX14	56619581	rs6503866	8.235e-13	IQ	0	0	0	1
RAD51C	56619581	rs6503866	8.235e-13	IQ	0	0	0	1
RAB27B	52493622	rs1819886	3.479e-08	MDD	0	0	1	0
RAB27B	52495089	rs3764513	3.559e-08	MDD	0	0	1	0
AC008397.2	18213360	rs273503	5.002e-09	IQ	0	1	0	0
AC008397.1	18213360	rs273503	5.002e-09	IQ	0	1	0	0
AC008397.2	18215247	rs273504	3.094e-09	IQ	0	1	0	0
AC008397.1	18215247	rs273504	3.094e-09	IQ	0	1	0	0
AC008397.2	18230274	rs10401175	2.429e-09	IQ	1	0	1	0
AC008397.1	18230274	rs10401175	2.429e-09	IQ	1	0	1	0
AC008397.2	18230886	rs11669624	1.167e-09	IQ	1	0	1	0
AC008397.1	18230886	rs11669624	1.167e-09	IQ	1	0	1	0
AC008397.2	18231381	rs12978339	1.511e-09	IQ	1	0	1	0
AC008397.1	18231381	rs12978339	1.511e-09	IQ	1	0	1	0
AC008397.2	18231779	rs12981122	3.581e-09	IQ	1	0	1	0
AC008397.1	18231779	rs12981122	3.581e-09	IQ	1	0	1	0
AC008397.2	18235959	rs917551	7.409e-09	IQ	1	0	1	0
AC008397.1	18235959	rs917551	7.409e-09	IQ	1	0	1	0
AC008397.2	18236902	rs4808116	8.733e-09	IQ	1	0	1	0
AC008397.1	18236902	rs4808116	8.733e-09	IQ	1	0	1	0
MEF2B	19413947	rs2301786	9.18e-09	SCZ	0	0	1	0
BORCS8-MEF2B	19413947	rs2301786	9.18e-09	SCZ	0	0	1	0
RFXANK	19413947	rs2301786	9.18e-09	SCZ	0	0	1	0
BORCS8	19413947	rs2301786	9.18e-09	SCZ	0	0	1	0
MEF2B	19416045	rs1010207	1.03e-08	SCZ	0	0	1	0
BORCS8-MEF2B	19416045	rs1010207	1.03e-08	SCZ	0	0	1	0
RFXANK	19416045	rs1010207	1.03e-08	SCZ	0	0	1	0
BORCS8	19416045	rs1010207	1.03e-08	SCZ	0	0	1	0
MEF2B	19603692	rs4808964	4.3e-11	SCZ	0	1	0	0
BORCS8-MEF2B	19603692	rs4808964	4.3e-11	SCZ	0	1	0	0
RFXANK	19603692	rs4808964	4.3e-11	SCZ	0	1	0	0
BORCS8	19603692	rs4808964	4.3e-11	SCZ	0	1	0	0
MEF2B	19605348	rs2288852	3.47e-11	SCZ	0	1	0	0
BORCS8-MEF2B	19605348	rs2288852	3.47e-11	SCZ	0	1	0	0
RFXANK	19605348	rs2288852	3.47e-11	SCZ	0	1	0	0
BORCS8	19605348	rs2288852	3.47e-11	SCZ	0	1	0	0
MEF2B	19605763	rs1865034	2.32e-11	SCZ	0	1	0	0
BORCS8-MEF2B	19605763	rs1865034	2.32e-11	SCZ	0	1	0	0
RFXANK	19605763	rs1865034	2.32e-11	SCZ	0	1	0	0
BORCS8	19605763	rs1865034	2.32e-11	SCZ	0	1	0	0
GMIP	19642032	rs55927782	4.056e-08	BIP	1	0	0	0
GMIP	19643028	rs10422819	1.35e-11	SCZ	1	0	0	0
CEACAM20	45360488	rs375972689	9.71267e-45	AD	0	0	1	0
CEACAM20	45360573	rs2972557	2.67666e-08	AD	0	0	1	0
CEACAM20	45360762	rs8112526	1.00207e-11	AD	0	0	1	0
CEACAM20	45361224	rs440277	9.3489e-23	AD	0	0	1	0
CEACAM20	45369203	rs112422902	6.4818e-30	AD	0	0	1	0
CLASRP	45407788	rs7259620	5.10411e-214	AD	0	0	0	1
APOE	45549135	rs112481437	9.63564e-18	AD	0	0	0	1
APOE	45601601	rs138137383	9.93605e-19	AD	0	0	0	1
APOE	45605308	rs12461065	1.15408e-14	AD	0	0	0	1
APOE	45606125	rs7248421	5.51608e-37	AD	0	0	0	1
FLT3LG	50176686	rs10411771	1.62e-10	SCZ	0	1	0	0
FLT3LG	50176786	rs1045567	1.68e-10	SCZ	0	1	0	0
RPL13A	50176686	rs10411771	1.62e-10	SCZ	0	0	1	0
RPS11	50176686	rs10411771	1.62e-10	SCZ	0	0	1	0
RPL13A	50176786	rs1045567	1.68e-10	SCZ	0	0	1	0
RPS11	50176786	rs1045567	1.68e-10	SCZ	0	0	1	0
PTOV1	50097547	rs7251877	1.44e-08	SCZ	0	0	0	1
PTOV1	50097607	rs57940349	3.36e-08	SCZ	0	0	0	1
DDX27	47601509	rs1569749	1.175e-16	IQ	1	0	0	0
DDX27	47720957	rs755587	6.927e-17	IQ	1	0	0	0
DDX27	47721028	rs755588	1.626e-11	IQ	1	0	0	0
PDGFB	39800704	rs4337572	3.886e-10	IQ	0	0	1	0
PDGFB	39806153	rs6001582	7.483e-10	IQ	0	0	1	0
SYNGR1	39850174	rs5757683	1.421e-11	IQ	0	0	1	0
SYNGR1	39852350	rs1557542	5.653e-12	IQ	0	0	1	0
SYNGR1	39873470	rs9306336	4.72e-08	SCZ	1	0	0	0
SYNGR1	39874314	rs2899319	1.492e-08	IQ	1	0	0	0
SYNGR1	39875966	rs4821901	2.98e-08	SCZ	1	0	0	0
MIEF1	39784845	rs9611170	4.845e-10	IQ	0	0	1	0
AL022312.1	39797178	rs5757655	4.473e-10	IQ	1	0	0	0
AL022312.1	39797779	rs4821893	1.003e-10	IQ	1	0	0	0
AL022312.1	39797987	rs5750814	3.909e-10	IQ	1	0	0	0
AL022312.1	39798429	rs5757657	4.825e-10	IQ	1	0	0	0
AL022312.1	39798449	rs5750815	1.026e-10	IQ	1	0	0	0
ATF4	39797178	rs5757655	4.473e-10	IQ	1	0	0	1
ATF4	39797779	rs4821893	1.003e-10	IQ	1	0	0	1
ATF4	39797987	rs5750814	3.909e-10	IQ	1	0	0	1
ATF4	39798429	rs5757657	4.825e-10	IQ	1	0	0	1
ATF4	39798449	rs5750815	1.026e-10	IQ	1	0	0	1
RPS19BP1	39800704	rs4337572	3.886e-10	IQ	0	1	0	0
RPS19BP1	39806153	rs6001582	7.483e-10	IQ	0	1	0	0
ZC3H7B	41565827	rs9611509	2.35e-09	SCZ	0	1	0	0
SNU13	42330229	rs9620001	3.16e-10	SCZ	0	0	0	1
SNU13	42331409	rs10154646	7.43e-11	SCZ	0	0	0	1
SNU13	42334953	rs1047997	8.08e-11	SCZ	0	0	0	1
SNU13	42335621	rs1894713	7.55e-11	SCZ	0	0	0	1
SNU13	42337040	rs6002548	6.33e-11	SCZ	0	0	0	1
MEI1	42330229	rs9620001	3.16e-10	SCZ	1	1	1	0
MEI1	42331409	rs10154646	7.43e-11	SCZ	1	1	1	0
MEI1	42334953	rs1047997	8.08e-11	SCZ	1	1	1	0
MEI1	42335621	rs1894713	7.55e-11	SCZ	1	1	1	0
MEI1	42337040	rs6002548	6.33e-11	SCZ	1	1	1	0
PHETA2	42347060	rs5996094	1.95e-08	SCZ	0	0	1	0
SMDT1	42347060	rs5996094	1.95e-08	SCZ	0	0	1	0
CENPM	42474138	rs1807494	1.83e-09	SCZ	0	0	1	0
LINC00634	42474138	rs1807494	1.83e-09	SCZ	0	0	1	0
NDUFA6	42351481	rs4822069	2.91e-08	SCZ	0	1	0	0
NDUFA6	42359204	rs6002561	2.76e-08	SCZ	0	1	0	0
NDUFA6	42361336	rs5996096	4.19e-08	SCZ	0	0	0	1
NDUFA6	42364057	rs4822076	5.34e-09	SCZ	0	0	0	1
NDUFA6	42364997	rs6519298	3.89e-10	SCZ	0	0	0	1
SEPTIN3	42482502	rs4147641	1.75e-09	SCZ	0	0	0	1
SERHL2	42361336	rs5996096	4.19e-08	SCZ	0	0	1	0
SERHL2	42364057	rs4822076	5.34e-09	SCZ	0	0	1	0
SERHL2	42364997	rs6519298	3.89e-10	SCZ	0	0	1	0
NDUFA6	42370991	rs5751191	1.135e-09	IQ	0	0	1	0
NDUFA6	42370991	rs5751191	6.39e-11	SCZ	0	0	1	0
